# Statistical design of a synthetic microbiome that suppresses diverse gut pathogens

**DOI:** 10.1101/2024.02.28.582635

**Authors:** Rita A. Oliveira, Emma McSpadden, Bipul Pandey, Kiseok Lee, Mahmoud Yousef, Robert Y. Chen, Conrad Triebold, Fidel Haro, Valeryia Aksianiuk, Riya Patel, Kaavya Shriram, Ramaswamy Ramanujam, Seppe Kuehn, Arjun S. Raman

## Abstract

Engineering functional microbiomes is challenging due to complex interactions between bacteria and their environments^1–6^. Using a set of 848 gut commensal strains and clearance of multi-drug resistant *Klebsiella pneumoniae* (*Kp*-MH258) as a target function, we engineered a functional 15-member synthetic microbiome—SynCom15—through a statistical approach agnostic to strain phenotype, mechanism of action, bacterial interactions, or composition of natural microbiomes. Our approach involved designing, building, and testing 96 metagenomically diverse consortia, learning a generative model using community strain presence/absence as input, and distilling model constraints through statistical inference. SynCom15 cleared *Kp*-MH258 across *in vitro*, *ex vivo*, and *in vivo* environments, matching the efficacy of a fecal microbiome transplant in a clinically relevant murine model of infection. The mechanism of suppression by SynCom15 was related to fatty acid production coupled with environmental acidification. SynCom15 also suppressed other pathogens—*Clostridioides difficile*, *Escherichia coli*, and other *K. pneumoniae* strains—but through different mechanisms. Sensitivity analysis revealed models trained on strain presence/absence captured the statistical structure of pathogen suppression, illustrating that community representation was key to our approach succeeding. Our framework, ‘Constraint Distillation’, could be a general and efficient strategy for building emergent complex systems, offering a path towards synthetic ecology more broadly.
