## Supplementary Table 2 for "Statistical design of a synthetic microbiome that suppresses diverse gut pathogens"

### Sheet: Sheet1
Supplementary Table 2. Phylogenetic description of 46 strains used to construct bacterial communities.
	Phylogeny
Strain Identity	Phylum	Class	Order	Family	Genus	Species
MSK.1.10	Actinobacteria	Coriobacteriia	Coriobacteriales	Coriobacteriaceae	Collinsella	Collinsella aerofaciens
MSK.13.1	Actinobacteria	Actinobacteria	Bifidobacteriales	Bifidobacteriaceae	Bifidobacterium	Bifidobacterium sp.
MSK.13.37	Firmicutes	Clostridia	Clostridiales	Lachnospiraceae	Blautia	Blautia obeum
MSK.15.50	Firmicutes	Clostridia	Clostridiales	Lachnospiraceae	Lacrimispora	Lacrimispora celerecrescens
MSK.17.59	Firmicutes	Clostridia	Clostridiales	Lachnospiraceae	Coprococcus	Coprococcus comes
MSK.17.74	Firmicutes	Clostridia	Clostridiales	Lachnospiraceae	Blautia	Blautia faecis
MSK.18.53	Bacteroidetes	Bacteroidia	Bacteroidales	Bacteroidaceae	Bacteroides	Bacteroides caccae
MSK.19.28	Proteobacteria	Gammaproteobacteria	Enterobacterales	Enterobacteriaceae	Escherichia	Escherichia coli
MSK.20.21	Firmicutes	Negativicutes	Veillonellales	Veillonellaceae	Megasphaera	Megasphaera massiliensis
MSK.20.34	Bacteroidetes	Bacteroidia	Bacteroidales	Bacteroidaceae	Bacteroides	Bacteroides xylanisolvens
MSK.21.47	Firmicutes	Negativicutes	Selenomonadales	Selenomonadaceae	Mitsuokella	Mitsuokella jalaludinii
MSK.4.17	Firmicutes	Clostridia	Clostridiales	Lachnospiraceae	Blautia	Blautia producta
MSK.5.24	Firmicutes	Clostridia	Clostridiales	Lachnospiraceae	Lachnoclostridium	[Clostridium] scindens
MSK.7.21	Firmicutes	Clostridia	Clostridiales	Lachnospiraceae	Lachnoclostridium	[Clostridium] symbosium
MSK.7.7	Firmicutes	Erysipelotrichia	Erysipelotrichales	Erysipelotrichaceae	Erysipelatoclostridium	[Clostridium] innocuum
DFI.1.157	Bacteroidetes	Bacteroidia	Bacteroidales	Odoribacteraceae	Odoribacter	Odoribacter splanchnicus
DFI.4.154	Bacteroidetes	Bacteroidia	Bacteroidales	Tannerellaceae	Parabacteroides	Parabacteroides merdae
MSK.1.25	Firmicutes	Clostridia	Clostridiales	Lachnospiraceae	Sellimonas	Sellimonas intestinalis
MSK.14.27	Firmicutes	Clostridia	Clostridiales	Clostridiaceae	Clostridium	Clostridium cochlearium
MSK.16.69	Bacteroidetes	Bacteroidia	Bacteroidales	Bacteroidaceae	Bacteroides	Bacteroides eggerthii
MSK.17.22	Firmicutes	Clostridia	Clostridiales	Lachnospiraceae	Mediterraneibacter	Ruminococcus lactaris
MSK.17.8	Firmicutes	Negativicutes	Acidaminococcales	Acidaminococcaceae	Acidaminococcus	Acidaminococcus intestini
MSK.18.8	Bacteroidetes	Bacteroidia	Bacteroidales	Bacteroidaceae	Bacteroides	Bacteroides cellulosilyticus
MSK.2.98	Firmicutes	Clostridia	Clostridiales	Lachnospiraceae	Lachnoclostridium	Enterocloster clostridioforme
MSK.20.40	Bacteroidetes	Bacteroidia	Bacteroidales	Bacteroidaceae	Bacteroides	Phocaeicola massiliensis
MSK.20.79	Bacteroidetes	Bacteroidia	Bacteroidales	Bacteroidaceae	Bacteroides	Bacteroides uniformis
MSK.21.24	Bacteroidetes	Bacteroidia	Bacteroidales	Prevotellaceae	Prevotella	Prevotella stercorea
MSK.21.52	Firmicutes	Negativicutes	Veillonellales	Veillonellaceae	Megasphaera	Megasphaera elsdenii
MSK.22.62	Firmicutes	Clostridia	Clostridiales	Lachnospiraceae	Fusicatenibacter	Fusicatenibacter saccharivorans
MSK.22.64	Actinobacteria	Actinobacteria	Bifidobacteriales	Bifidobacteriaceae	Bifidobacterium	Bifidobacterium breve
MSK.23.29	Firmicutes	Clostridia	Clostridiales	Lachnospiraceae	Dorea	Dorea formicigenerans
MSK.5.16	Firmicutes	Negativicutes	Veillonellales	Veillonellaceae	Veillonella	Veillonella ratti
MSK.13.4	Firmicutes	Clostridia	Clostridiales	Lachnospiraceae	Mediterraneibacter	Ruminococcus faecis
MSK.13.40	Firmicutes	Clostridia	Clostridiales	Lachnospiraceae	Blautia	Blautia luti
MSK.13.8	Actinobacteria	Actinobacteria	Bifidobacteriales	Bifidobacteriaceae	Bifidobacterium	Bifidobacterium pseudocatenulatum
MSK.15.233	Firmicutes	Clostridia	Clostridiales	Lachnospiraceae	unclassified Lachnospiraceae	Lachnospiraceae sp.
MSK.15.26	Firmicutes	Clostridia	Clostridiales	Lachnospiraceae	Blautia	Blautia hansenii
MSK.15.55	Firmicutes	Erysipelotrichia	Erysipelotrichales	Erysipelotrichaceae	Erysipelatoclostridium	Erysipelatoclostridium ramosum
MSK.18.71	Firmicutes	Clostridia	Clostridiales	Lachnospiraceae	Blautia	Blautia wexlerae
MSK.18.79	Firmicutes	Bacilli	Lactobacillales	Streptococcaceae	Lactococcus	Lactococcus lactis
MSK.19.36	Bacteroidetes	Bacteroidia	Bacteroidales	Bacteroidaceae	Bacteroides	Phocaeicola dorei
MSK.22.29	Bacteroidetes	Bacteroidia	Bacteroidales	Bacteroidaceae	Bacteroides	Bacteroides ovatus
MSK.23.25	Bacteroidetes	Bacteroidia	Bacteroidales	Bacteroidaceae	Bacteroides	Bacteroides thetaiotaomicron
MSK.7.16	Firmicutes	Negativicutes	Selenomonadales	Selenomonadaceae	Megamonas	Megamonas funiformis
MSK.8.32	Actinobacteria	Actinobacteria	Bifidobacteriales	Bifidobacteriaceae	Bifidobacterium	Bifidobacterium adolescentis
MSK.9.14	Bacteroidetes	Bacteroidia	Bacteroidales	Tannerellaceae	Parabacteroides	Parabacteroides sp.
