## Supplementary Table 3 for "Statistical design of a synthetic microbiome that suppresses diverse gut pathogens"

### Sheet: Panel A
Supplementary Table 3. Data pertaining to design of DMCs
Panel A. Composition of 96 DMCs
	Strain identity and phylogenetic designation
Strain ID	DFI.1.157	DFI.4.154	MSK.1.10	MSK.1.25	MSK.13.1	MSK.13.37	MSK.13.4	MSK.13.40	MSK.13.8	MSK14.27	MSK.15.233	MSK.15.26	MSK.15.50	MSK.15.55	MSK.16.69	MSK.17.22	MSK.17.59	MSK.17.74	MSK.17.8	MSK.18.53	MSK.18.71	MSK.18.79	MSK.18.8	MSK.19.28	MSK.19.36	MSK.2.98	MSK.20.21	MSK.20.34	MSK.20.40	MSK.20.79	MSK.21.24	MSK.21.47	MSK.21.52	MSK.22.29	MSK.22.62	MSK.22.64	MSK.23.25	MSK.23.29	MSK.4.17	MSK.5.16	MSK.5.24	MSK.7.16	MSK.7.21	MSK.7.7	MSK.8.32	MSK.9.14	Total number of strains
Strain Name	Odoribacter splanchnicus	Parabacteroides merdae	Collinsella aerofaciens	Sellimonas intestinalis	Bifidobacterium sp.	Blautia obeum	Ruminococcus faecis	Blautia luti	Bifidobacterium pseudocatenulatum	Clostridium cochlearium	Lachnospiraceae sp.	Blautia hansenii	Lacrimispora celerecrescens	Erysipelatoclostridium ramosum	Bacteroides eggerthii	[Ruminococcus] lactaris	Coprococcus comes	Blautia faecis	Acidaminococcus intestini	Bacteroides caccae	Blautia wexlerae	Lactococcus lactis	Bacteroides cellulosilyticus	Escherichia coli	Phocaeicola dorei	Enterocloster clostridioformis	Megasphaera massiliensis	Bacteroides xylanisolvens	Phocaeicola massiliensis	Bacteroides uniformis	Prevotella stercorea	Mitsuokella jalaludinii	Megasphaera elsdenii	Bacteroides ovatus	Fusicatenibacter saccharivorans	Bifidobacterium breve	Bacteroides thetaiotaomicron	Dorea formicigenerans	Blautia producta	Veillonella ratti	[Clostridium] scindens	Megamonas funiformis	[Clostridium] symbiosum	[Clostridium] innocuum	Bifidobacterium adolescentis	Parabacteroides sp.
DMC1	0	0	0	0	0	0	0	0	0	0	0	0	0	0	0	0	0	0	0	0	0	0	0	0	0	0	0	0	0	0	0	0	0	0	0	0	0	0	0	0	0	0	0	0	0	0	0
DMC2	0	0	0	0	0	0	0	0	0	0	0	0	0	1	0	0	0	0	0	0	0	0	0	1	0	0	0	0	0	0	0	0	0	0	0	0	0	0	0	0	0	0	0	0	0	0	2
DMC3	0	0	0	0	0	0	0	0	0	0	0	0	0	0	0	0	0	0	0	0	0	1	0	1	0	0	0	0	0	0	0	0	0	0	0	0	0	0	0	0	0	0	1	0	0	0	3
DMC4	0	0	0	0	0	0	0	0	0	0	0	0	0	0	0	0	0	0	0	0	1	1	0	0	0	0	0	0	0	0	1	0	0	1	1	0	0	0	0	0	0	0	0	1	0	0	6
DMC5	0	0	0	0	0	0	0	0	0	0	0	0	0	0	0	0	1	0	0	0	1	1	0	0	0	0	0	0	0	0	1	0	0	1	1	0	0	0	0	0	0	0	0	1	0	0	7
DMC6	0	0	0	0	0	0	0	0	0	0	1	0	0	0	0	0	0	0	0	0	0	1	0	0	0	1	1	0	0	0	0	0	0	0	0	1	0	0	1	0	0	0	0	1	0	0	7
DMC7	0	0	0	0	0	0	0	0	0	0	0	0	0	0	0	0	1	0	0	0	1	1	0	0	0	0	0	0	0	0	1	0	0	1	1	0	0	0	0	0	0	0	0	1	0	0	7
DMC8	0	0	0	0	0	0	1	0	0	0	0	0	0	0	0	0	0	0	0	0	0	1	0	1	1	0	0	0	1	0	0	0	0	1	0	0	0	0	0	0	0	1	0	1	1	0	9
DMC9	0	0	1	0	0	0	0	0	0	0	0	0	0	0	0	0	1	0	0	0	1	1	0	1	0	0	0	0	0	0	1	0	0	1	1	0	0	0	0	0	0	0	0	1	0	0	9
DMC10	0	0	0	0	0	1	0	0	0	0	0	0	0	1	0	0	0	0	0	0	0	1	0	0	0	1	0	0	0	0	1	0	0	0	1	0	1	0	0	1	0	0	0	0	1	0	9
DMC11	0	0	0	0	0	1	0	0	0	0	0	0	0	1	1	0	0	0	0	0	0	0	1	0	1	0	0	0	0	0	0	0	0	0	0	0	0	0	0	1	0	0	0	1	1	1	9
DMC12	0	0	1	0	0	0	0	0	0	0	0	0	0	0	1	0	1	0	0	0	1	1	0	1	0	0	1	0	0	0	1	0	0	1	1	0	0	0	0	0	0	0	0	1	0	0	11
DMC13	0	0	0	1	0	0	0	0	0	0	0	0	1	0	0	0	0	0	0	0	0	1	0	1	1	0	0	0	1	0	0	0	0	1	0	1	0	0	0	1	0	0	1	0	0	0	10
DMC14	0	0	0	1	0	0	0	0	0	1	0	0	0	1	1	0	1	0	1	0	1	1	0	0	1	0	0	0	0	0	0	0	0	0	1	1	1	0	0	0	0	0	0	0	0	0	12
DMC15	0	1	0	0	0	0	0	0	1	0	0	0	0	0	1	0	0	0	0	0	0	1	1	1	0	1	0	1	0	0	1	0	0	0	1	0	0	0	0	0	1	0	1	1	0	0	13
DMC16	0	0	0	0	1	1	0	0	0	0	0	0	0	0	1	0	0	0	0	1	0	1	0	1	0	0	0	0	0	0	1	0	0	0	1	1	0	0	0	1	0	0	0	0	0	0	10
DMC17	0	0	1	0	0	0	0	0	0	0	0	0	0	1	1	0	1	0	0	0	1	1	0	1	0	0	1	0	0	0	1	0	0	1	1	0	0	0	0	0	0	0	0	1	0	0	12
DMC18	0	0	0	1	1	0	1	0	0	0	0	0	0	0	1	0	0	0	1	1	0	1	0	0	0	1	0	0	1	0	0	0	0	0	1	0	0	0	0	0	0	0	0	0	0	0	10
DMC19	1	0	0	0	0	0	0	1	1	0	0	0	1	1	0	0	1	1	0	0	0	1	0	1	0	0	0	0	0	0	1	0	0	0	0	1	1	0	0	0	0	0	0	1	0	0	13
DMC20	1	0	1	0	0	1	0	0	0	0	0	0	0	0	0	0	0	0	0	0	0	1	1	1	1	1	0	1	1	0	0	0	0	0	0	1	0	0	1	0	1	0	0	1	0	0	14
DMC21	0	1	0	0	0	0	0	0	0	0	0	1	0	1	1	0	1	0	0	0	0	1	0	1	0	1	1	0	0	0	0	0	0	0	0	0	1	0	0	0	0	0	0	0	1	0	11
DMC22	0	0	0	0	1	0	1	0	0	0	0	0	0	0	0	0	0	1	0	0	0	1	0	1	0	0	0	0	0	0	1	0	0	0	1	1	1	0	0	1	0	0	0	1	0	1	12
DMC23	0	0	1	1	0	0	0	0	0	0	0	0	0	1	1	0	1	0	0	1	0	1	0	1	1	0	0	0	1	1	0	1	0	0	0	1	0	0	0	0	0	0	0	0	0	0	13
DMC24	0	0	0	0	0	0	0	0	1	0	0	0	0	1	0	0	0	0	0	0	0	1	1	0	0	1	1	0	1	0	0	0	0	1	1	1	0	0	1	0	0	0	1	0	0	0	12
DMC25	0	0	1	0	0	0	0	0	0	0	0	0	0	1	1	0	1	0	0	0	1	1	0	1	0	0	1	0	0	0	1	0	0	1	1	0	0	0	0	0	0	0	1	1	0	0	13
DMC26	0	0	0	0	0	0	1	0	0	0	0	0	0	1	0	0	0	0	0	1	0	1	0	1	0	1	1	0	1	0	1	0	0	0	1	1	0	0	0	0	1	0	0	1	0	0	13
DMC27	0	0	0	0	1	0	0	1	0	0	0	0	0	1	0	0	0	0	0	0	1	1	1	0	1	1	0	0	1	1	0	0	0	1	1	0	0	0	0	1	0	0	0	0	0	0	13
DMC28	0	0	1	1	0	0	0	0	0	1	0	0	1	1	1	0	0	1	0	0	0	0	1	0	1	1	0	0	0	0	0	0	0	0	0	1	0	0	0	0	0	0	1	0	0	1	13
DMC29	0	0	0	0	0	0	0	1	0	0	1	0	1	1	1	1	0	0	1	0	0	1	0	0	0	1	0	1	0	1	0	0	0	0	0	0	1	0	0	0	0	0	0	0	0	0	12
DMC30	0	0	0	0	1	0	1	0	0	0	0	0	0	1	0	0	0	0	0	0	0	0	1	0	1	0	1	0	1	1	0	0	0	1	1	0	1	0	1	0	0	0	0	0	0	0	12
DMC31	0	0	1	0	0	1	0	0	0	0	0	0	1	1	1	0	1	0	0	0	0	0	1	1	1	1	0	1	0	1	0	0	1	0	0	0	0	0	0	0	0	0	0	1	0	1	15
DMC32	1	1	1	1	0	0	0	0	0	1	0	1	0	0	0	0	0	1	0	0	0	1	0	1	0	0	0	0	0	0	1	1	0	1	0	1	0	0	0	0	0	0	1	0	0	0	14
DMC33	0	0	1	0	0	0	0	0	0	0	0	0	0	1	0	0	0	0	0	0	1	1	0	0	0	1	0	0	0	0	0	1	0	1	0	1	1	0	1	0	0	0	0	0	0	1	11
DMC34	1	0	0	0	0	0	0	1	0	0	0	0	0	1	1	1	1	0	0	0	0	0	1	1	0	1	0	0	0	0	0	0	0	1	0	0	1	0	0	0	0	1	0	1	1	0	14
DMC35	0	0	0	0	0	0	1	0	0	0	0	1	0	1	1	1	1	0	0	0	0	0	1	1	0	0	0	1	1	1	1	0	0	0	0	0	0	0	0	1	0	0	0	0	0	0	13
DMC36	0	1	0	0	0	0	0	0	1	0	0	0	0	0	0	0	0	1	0	0	1	1	1	1	1	0	0	0	0	0	0	0	0	0	1	1	1	0	0	1	1	0	0	1	0	0	14
DMC37	0	0	0	0	0	0	0	0	0	0	0	0	1	0	1	0	0	0	1	1	1	0	1	0	0	1	0	0	0	1	0	0	0	0	0	1	0	0	0	0	0	0	0	0	1	0	10
DMC38	1	1	0	0	0	0	0	1	1	0	0	0	1	1	1	0	1	0	0	0	0	0	0	0	0	0	0	0	0	0	0	0	0	1	0	1	0	1	0	0	0	1	0	0	0	0	12
DMC39	0	0	1	0	0	0	0	0	0	0	0	0	0	1	1	0	1	0	0	0	1	1	0	1	0	0	1	0	0	0	1	0	0	1	1	0	1	0	0	0	0	0	1	1	0	0	14
DMC40	1	0	1	0	0	0	1	0	0	0	0	0	1	1	0	0	1	0	0	0	1	0	1	0	0	0	0	0	1	0	1	1	0	0	0	1	1	0	0	0	0	0	0	0	1	0	14
DMC41	0	0	0	0	0	0	0	0	1	0	0	1	0	0	1	0	0	1	0	0	0	1	0	0	1	1	0	0	1	0	0	0	1	1	1	1	1	0	0	0	0	0	0	0	0	0	13
DMC42	0	0	0	1	0	0	0	1	0	0	0	1	0	0	1	0	1	1	0	0	1	0	0	1	1	0	0	0	0	0	0	0	0	1	0	0	1	0	0	1	0	0	0	1	1	0	14
DMC43	1	0	1	0	0	0	0	1	0	0	0	0	0	0	1	0	0	0	0	1	1	0	1	0	0	1	0	0	1	0	1	0	0	0	1	1	0	0	0	1	0	0	0	1	0	0	14
DMC44	0	0	0	1	0	0	1	1	1	0	0	0	0	1	1	0	0	0	0	0	0	0	1	1	1	1	0	0	0	1	0	0	0	0	1	1	0	1	1	0	0	0	0	0	0	0	15
DMC45	0	0	0	1	0	0	0	0	0	0	0	0	0	1	0	0	0	1	1	0	0	1	0	0	0	1	0	0	1	0	1	0	0	1	1	0	1	1	0	0	0	0	0	1	1	1	15
DMC46	1	1	1	1	1	1	1	1	1	1	1	1	1	1	1	1	1	1	1	1	1	1	1	1	1	1	1	1	1	1	1	1	1	1	1	1	1	1	1	1	1	1	1	1	1	1	46
DMC47	0	0	0	1	0	1	0	0	0	0	0	0	1	1	0	0	0	0	1	0	0	0	1	1	1	1	0	0	1	1	0	0	0	0	0	1	1	0	0	0	0	0	0	1	0	0	14
DMC48	0	0	0	0	0	0	0	0	1	1	0	1	0	1	1	0	0	0	0	1	0	0	1	1	0	1	0	0	0	1	1	0	0	0	0	1	0	0	0	0	1	1	0	1	0	1	16
DMC49	0	0	0	0	0	0	0	0	0	0	1	0	0	0	1	1	0	0	0	0	0	1	0	1	1	0	0	0	1	1	0	0	0	0	1	0	1	0	1	0	0	1	0	0	1	0	13
DMC50	0	0	1	0	0	0	0	1	0	0	0	0	0	0	1	0	0	0	0	0	0	1	1	1	0	1	0	1	1	1	0	0	0	0	0	1	0	0	0	1	1	0	0	0	0	0	13
DMC51	1	0	0	0	0	0	0	1	1	0	0	0	1	1	1	1	0	0	0	0	0	1	1	0	1	1	0	1	1	0	0	1	0	0	0	1	0	0	0	0	1	0	0	1	0	0	17
DMC52	0	1	0	1	0	0	1	1	0	0	0	0	1	0	0	0	0	1	0	1	0	1	1	0	0	1	1	0	0	0	1	0	0	0	0	1	0	0	0	0	0	0	0	1	0	0	14
DMC53	1	0	1	0	0	0	0	0	0	1	0	0	0	1	0	0	0	0	0	0	0	1	0	1	1	0	0	1	0	0	0	0	0	0	0	0	0	0	1	1	0	0	1	1	0	1	13
DMC54	1	0	0	0	0	0	0	0	1	0	0	0	1	1	0	0	0	0	1	0	1	1	1	1	0	1	0	0	0	0	1	0	0	1	0	1	0	0	0	0	1	0	0	0	0	0	14
DMC55	0	0	0	0	0	0	1	1	0	0	0	0	0	0	1	0	0	1	0	0	0	1	1	1	0	0	0	0	0	1	0	0	0	1	1	1	0	0	0	1	0	0	0	0	1	1	14
DMC56	1	0	1	0	0	0	1	1	0	0	0	0	0	1	0	0	1	0	1	0	0	1	0	0	0	0	0	0	0	0	1	0	0	1	1	1	1	1	0	0	0	0	0	1	0	0	15
DMC57	0	1	1	0	0	0	0	0	0	0	1	0	0	1	1	0	0	0	0	0	1	1	1	0	0	0	1	0	1	0	1	0	0	1	1	1	0	0	1	0	0	0	0	0	0	0	15
DMC58	1	0	0	0	0	0	0	0	1	0	0	0	0	1	1	0	0	1	0	0	1	0	1	1	1	0	1	0	1	0	0	0	0	1	0	0	1	0	1	0	0	0	0	0	0	0	14
DMC59	0	0	1	0	0	0	0	0	0	0	0	0	0	1	1	0	1	0	0	0	1	1	0	1	0	0	1	0	0	0	1	0	0	1	1	0	1	0	0	0	0	0	1	1	0	0	14
DMC60	1	0	0	0	0	0	1	0	0	0	0	1	0	1	0	0	0	1	0	0	0	0	1	1	1	0	0	0	1	0	1	1	0	1	0	0	1	0	0	0	1	0	0	1	1	1	17
DMC61	0	1	0	0	0	0	0	1	0	0	0	0	0	1	0	0	1	0	1	1	0	1	1	1	1	1	0	0	0	1	0	0	0	0	1	1	0	0	0	0	0	0	1	0	1	0	16
DMC62	0	0	0	1	0	0	1	1	0	0	0	0	1	1	1	0	1	0	0	0	0	1	1	0	1	0	0	0	1	0	0	1	0	0	0	1	1	1	0	0	0	0	0	1	1	0	17
DMC63	1	1	0	1	0	0	0	0	1	1	0	1	0	0	1	0	0	1	0	0	0	0	0	0	1	1	0	0	1	0	1	0	0	1	0	1	1	0	0	0	0	0	0	0	0	0	15
DMC64	0	0	0	0	1	0	0	0	0	1	0	0	0	1	1	0	0	1	0	1	0	1	1	1	0	1	1	0	1	0	1	0	0	0	1	1	0	0	1	0	0	0	0	1	0	0	17
DMC65	0	0	0	0	0	0	1	1	0	1	1	1	0	1	1	0	0	0	0	0	0	1	1	0	1	0	1	1	1	0	0	0	0	0	1	1	0	0	0	0	0	0	0	1	1	0	17
DMC66	0	0	0	1	0	0	0	1	0	0	0	1	0	0	1	1	0	1	0	0	0	0	0	1	1	1	0	0	1	1	0	0	1	1	0	1	0	0	0	0	0	0	0	1	1	0	16
DMC67	1	1	0	0	0	1	0	0	0	0	0	0	0	1	1	0	0	0	0	1	1	0	1	1	0	1	0	0	1	0	1	0	0	0	0	1	0	0	1	0	0	1	0	0	0	0	15
DMC68	1	0	0	1	0	0	0	0	0	0	0	1	0	0	1	0	0	0	0	0	0	1	1	0	1	0	1	1	1	0	0	0	0	0	0	0	1	1	0	0	0	0	1	0	0	0	13
DMC69	1	0	0	0	0	0	0	0	1	0	0	1	0	0	1	0	0	0	0	0	1	1	0	1	1	1	0	0	0	0	0	0	0	1	0	0	1	0	0	1	1	0	0	0	0	1	14
DMC70	1	0	1	1	0	0	1	1	0	0	0	0	1	1	0	1	0	0	0	0	1	1	1	1	1	0	0	0	0	0	0	0	0	0	0	0	1	0	0	0	0	0	0	0	0	0	14
DMC71	0	0	0	0	0	0	0	0	1	1	0	0	0	1	1	1	1	0	0	1	0	1	0	0	0	1	1	0	1	1	0	0	0	1	1	0	0	0	0	0	1	0	0	1	0	0	16
DMC72	0	0	1	0	0	0	0	0	0	0	0	1	0	1	0	0	0	0	1	0	1	0	1	1	1	1	0	1	1	0	0	0	0	0	0	0	1	0	0	0	1	0	1	1	0	0	15
DMC73	0	0	1	0	0	0	0	0	0	0	0	0	0	1	1	0	1	0	0	0	1	1	0	1	0	0	1	0	0	0	1	0	0	1	1	1	1	0	0	0	0	0	1	1	0	0	15
DMC74	0	0	0	1	0	0	1	0	0	1	0	1	0	1	0	0	0	1	1	0	1	0	1	0	0	0	0	0	1	0	1	0	0	1	1	0	1	0	0	0	0	0	0	0	1	1	16
DMC75	1	0	0	0	1	0	0	1	0	0	0	0	1	0	1	1	0	1	0	0	1	0	1	1	1	1	0	0	1	0	0	0	0	1	0	1	1	0	1	0	0	1	0	0	0	0	18
DMC76	0	1	1	1	0	0	0	1	0	0	0	1	0	1	1	1	0	0	0	1	0	0	0	1	0	1	0	0	0	0	0	0	0	1	1	0	1	0	0	0	0	0	0	0	1	0	15
DMC77	0	0	0	1	0	0	0	0	0	0	0	0	0	1	0	1	0	0	0	1	1	0	1	0	0	1	1	1	1	1	1	0	0	0	0	1	0	0	0	0	0	0	0	1	0	0	14
DMC78	0	0	1	0	0	0	0	1	0	0	1	1	0	0	1	1	0	0	0	1	1	1	1	0	0	0	0	0	1	1	1	1	0	0	1	1	0	0	0	0	0	0	0	0	1	0	17
DMC79	0	1	0	1	0	0	1	0	1	0	0	0	0	0	1	1	1	0	1	0	1	0	1	0	0	1	0	0	0	0	0	0	0	1	0	1	1	0	1	0	0	0	0	0	0	0	15
DMC80	0	0	1	0	0	0	1	1	0	1	0	1	0	0	0	0	0	0	0	0	0	1	0	1	0	0	0	1	0	0	1	1	0	0	0	1	1	0	0	0	0	0	1	1	0	0	14
DMC81	0	0	1	0	0	0	0	0	0	0	0	0	0	1	1	0	1	0	0	0	1	1	0	1	0	0	1	0	0	0	1	0	0	1	1	1	1	0	0	0	0	0	1	1	0	0	15
DMC82	0	1	1	0	0	0	0	1	0	0	0	0	0	0	1	1	1	1	0	0	0	0	1	0	0	1	0	1	1	0	1	1	0	0	0	1	0	0	1	0	0	0	0	1	1	0	17
DMC83	1	0	1	0	0	0	0	1	0	0	0	0	0	1	0	0	0	1	0	1	1	0	1	1	0	0	0	0	1	0	1	0	1	1	0	0	0	0	1	0	1	0	1	0	0	0	16
DMC84	1	0	0	1	1	0	0	1	0	0	1	0	0	1	0	0	0	0	0	1	1	0	1	0	1	1	0	0	1	0	1	1	0	0	1	0	0	0	1	0	0	0	0	1	0	0	17
DMC85	0	0	0	1	0	0	0	0	0	0	0	0	0	1	0	1	1	1	0	0	1	0	1	1	1	0	1	0	1	0	1	0	0	1	1	0	1	0	1	0	0	0	0	1	0	0	17
DMC86	0	1	0	0	0	1	1	0	0	0	0	0	0	1	0	1	1	0	0	1	1	1	1	1	1	1	0	0	0	1	0	0	0	0	0	1	0	0	0	1	1	0	1	1	1	0	20
DMC87	1	1	0	0	0	0	0	1	0	0	0	1	0	0	0	0	1	0	1	1	1	1	1	0	0	1	0	0	1	0	1	0	0	0	1	1	0	0	0	0	0	0	1	0	1	0	17
DMC88	0	0	0	0	0	0	0	0	0	0	0	0	0	0	1	0	0	0	0	0	1	0	1	1	0	0	0	0	0	1	1	0	1	1	1	1	1	0	1	0	1	0	1	0	1	1	16
DMC89	0	0	1	0	0	0	0	0	1	0	0	1	0	1	1	0	0	0	0	1	0	1	1	0	1	1	0	0	1	0	1	0	1	1	1	1	0	1	0	0	1	1	0	1	0	1	21
DMC90	0	0	1	0	0	0	1	0	1	0	0	0	0	1	1	1	0	1	0	0	0	1	1	1	1	1	1	0	1	1	0	0	0	1	1	1	1	0	0	0	1	0	0	0	0	1	21
DMC91	0	0	1	0	0	1	1	0	0	0	0	1	0	1	1	1	1	1	0	0	0	1	0	1	0	1	0	1	0	1	1	1	0	0	1	1	1	1	1	0	1	0	0	1	1	0	24
DMC92	0	1	0	0	0	1	0	0	0	1	0	0	1	1	0	0	0	1	0	1	1	1	0	0	1	0	0	0	1	0	0	0	0	0	1	1	1	0	1	1	1	0	0	1	1	0	19
DMC93	1	0	1	1	0	0	1	1	0	0	0	0	0	1	0	0	1	1	0	0	0	1	0	0	1	1	1	0	1	0	1	1	0	1	1	1	0	0	1	0	0	1	0	1	1	1	23
DMC94	0	1	1	1	0	0	0	1	1	0	0	0	0	1	0	1	1	0	0	0	1	1	0	1	0	1	0	1	1	1	1	0	1	0	1	1	1	0	1	0	1	1	0	1	0	0	24
DMC95	1	1	1	0	0	1	1	0	0	0	1	1	1	1	0	1	1	1	0	1	1	1	0	1	1	0	1	0	1	1	1	1	0	1	1	1	0	1	0	0	0	0	1	1	1	0	29
DMC96	1	0	1	0	1	1	0	1	0	0	0	0	1	1	0	0	1	1	0	1	0	1	1	1	1	1	1	1	0	1	0	1	0	0	1	1	1	0	1	0	1	0	1	1	1	1	28

### Sheet: Panel B
Supplementary Table 3. Data pertaining to design of DMCs
Panel B. Growth of each of the 46 strains in BHIS monoculture for 48h
Strain ID	Strain name	Growth (OD600) at 48h in BHIS
MSK.1.10	Collinsella aerofaciens	0.153	0.231	0.177	0.071	0.19
MSK.13.1	Bifidobacterium sp.	0.112	0.314	0.098	0.16	0.192
MSK.13.37	Blautia obeum	0.09	0.261	0.28	0.087	0.24
MSK.15.50	Lacrimispora celerecrescens	0.426	0.218	0.455	0.434	0.437
MSK.17.59	Coprococcus comes	0.149	0.117	0.189	0.298	0.187
MSK.17.74	Blautia faecis	0.204	0.272	0.213	0.249	0.201
MSK.18.53	Bacteroides caccae	0.302	0.174	0.417	0.273	0.261
MSK.19.28	Escherichia coli	0.462	0.456	0.475	0.38	0.412
MSK.20.21	Megasphaera massiliensis	0.161	0.174	0.186	0.188	0.159
MSK.20.34	Bacteroides xylanisolvens	0.215	0.188	0.23	0.334	0.265
MSK.21.47	Mitsuokella jalaludinii	0.409	0.277	0.449	0.389	0.393
MSK.4.17	Blautia producta	0.346	0.413	0.395	0.325	0.34
MSK.5.24	Clostridium scindens	0.23	0.115	0.251	0.141	0.225
MSK.7.21	Clostridium symbosium	0.284	0.313	0.299	0.273	0.255
MSK.7.7	Clostridium innocuum	0.441	0.411	0.465	0.447	0.396
DFI.1.157	Odoribacter splanchnicus	0.301	0.099	0.289	0.236	0.221
DFI.4.154	Parabacteroides merdae	0.283	0.224	0.303	0.288	0.266
MSK.1.25	Sellimonas intestinalis	0.097	0.185	0.086	0.205	0.149
MSK.14.27	Clostridium cochlearium	0.213	0.165	0.233	0.186	0.191
MSK.16.69	Bacteroides eggerthii	0.457	0.305	0.528	0.467	0.429
MSK.17.22	[Ruminococcus] lactaris	0.143	0.291	0.156	0.178	0.16
MSK.17.8	Acidaminococcus intestini	0.294	0.336	0.331	0.336	0.198
MSK.18.8	Bacteroides cellulosilyticus	0.335	0.263	0.38	0.414	0.178
MSK.2.98	Enterocloster clostridioforme	0.45	0.623	0.508	0.495	0.415
MSK.20.40	Phocaeicola massiliensis	0.232	0.429	0.259	0.147	0.222
MSK.20.79	Bacteroides uniformis	0.373	0.541	0.376	0.334	0.345
MSK.21.24	Prevotella stercorea	0.9	0.385	0.854	0.535	0.529
MSK.21.52	Megasphaera elsdenii	0.127	0.429	0.162	0.088	0.345
MSK.22.62	Fusicatenibacter saccharivorans	0.108	0.469	0.188	0.331	0.325
MSK.22.64	Bifidobacterium breve	0.304	0.226	0.064	0.329	0.082
MSK.23.29	Dorea formicigenerans	0.622	0.262	0.496	0.418	0.443
MSK.5.16	Veillonella ratti	0.393	0.717	0.404	0.351	0.237
MSK.13.4	Ruminococcus faecis	0.429	0.516	0.506	0.343	0.41
MSK.13.40	Blautia luti	0.068	0.188	0.072	0.074	0.077
MSK.13.8	Bifidobacterium pseudocatenulatum	0.312	0.098	0.371	0.361	0.204
MSK.15.233	Lachnospiraceae sp.	0.194	0.283	0.173	0.191	0.132
MSK.15.26	Blautia hansenii	0.113	0.319	0.083	0.085	0.098
MSK.15.55	Erysipelatoclostridium ramosum	0.225	0.23	0.231	0.222	0.187
MSK.18.71	Blautia wexlerae	0.886	0.202	0.813	0.847	0.562
MSK.18.79	Lactococcus lactis	0.376	0.466	0.387	0.334	0.331
MSK.19.36	Phocaeicola dorei	0.232	0.214	0.238	0.329	0.371
MSK.22.29	Bacteroides ovatus	0.398	0.489	0.363	0.314	0.321
MSK.23.25	Bacteroides thetaiotaomicron	0.42	0.324	0.397	0.353	0.334
MSK.7.16	Megamonas funiformis	0.438	0.405	0.469	0.414	0.367
MSK.8.32	Bifidobacterium adolescentis	0.373	0.285	0.408	0.354	0.345
MSK.9.14	Parabacteroides sp.	0.162	0.398	0.45	0.236	0.302
Negavite control	BHIS	0.054	0.096	0.063	0.065	0.054

### Sheet: Panel C
Supplementary Table 3. Data pertaining to design of DMCs
Panel C. Reproducibility of Kp-MH258 suppression assay in BHIS media in 2 independent experiments.
DMC
DMC ID	Replicate 1	Replicate 2
DMC01 (Kp-MH258 alone)	9.20412	8.8451
DMC07	7.39794	7.57978
DMC12	4.92942	6.32222
DMC17	4.97772	6.32222
DMC39	5.13033	5.59106
DMC81	5.14613	6.25527
DMC22	7.5966	6.6721
DMC34	5.44716	4.50515
DMC36	5.27875	6.49136
DMC40	6.96614	7.34242
DMC54	6.31175	5.57978
DMC69	6.52504	6.17609
DMC80	6.17609	6.47712

### Sheet: Panel D
Supplementary Table 3. Data pertaining to design of DMCs
Panel D. Kp-MH258 abundance when co-cultured with DMCs for 24, 48, 72, 96, and 120 hours.
DMC	Kp-MH258 CFUs/mL (Log10)
DMC ID	24h	48h	72h	96h	120h
DMC1	9.07918	8.96614	9.07828	9.20412	8.99123
DMC2	8.66276	8.69897	8.6902	8.82607	8.49136
DMC3	8.51851	8.63347	8.62325	8.52505	8.59106
DMC4	8.6721	8.68124	8.68124	9.32222	8.14613
DMC5	8.59107	8.64345	8.53148	6.8451	7.20412
DMC6	8.60206	8.60206	8.47712	7.53148	7.8451
DMC7	8.78533	8.70757	8.56229	7.78533	7.39794
DMC8	8.27875	8.34242	8.07918		7.36173
DMC9	8.38021	8.47712	8.27875	7.27875	6.61278
DMC10	8.47712	8.50515	8.41497	7.88081	8.5563
DMC11	9.14613	9.14613	9.23045	8.93952	8.34242
DMC12	8.57978		8.49831	5.49831	4.92942
DMC13	7.90309	8.34242	8.23045	7.5682	7.64345
DMC14	8.5563	8.57978	8.20412	7.4624	7.77085
DMC15	8.36173	8.32222	8.14613	7.38917	5.95424
DMC16	8.36173	8.44716	8.43136	9.27875	8.20412
DMC17	8.39794		8.31175	5.37107	4.97772
DMC18	8.51851	8.41497	8.11394	7.78533	7.51851
DMC19	8.32222	8.27875	8.25527	7.61278	7.17609
DMC20	8.41497	8.39794	8.36173	7.21748	6.63347
DMC21	8.20412	8.32222	6.90309	6.43136	5.73239
DMC22	8.43136	8.4624	8.42325	8.26717	7.5966
DMC23	7.95904	8.39794	8.23045	7.78533	7.30103
DMC24	8.5563	8.50515	7.97772	7.83251	7.62325
DMC25	7.97772	8.23045	8.04139	5.88649	5.81291
DMC26	8.30103	8.32222	7.62325	6.53148	5.90849
DMC27	8.43136	8.66276	8.44716		7.68124
DMC28	8.5563	9.20412	8.53148	7.49136	6.70757
DMC29	8.6721	8.63347	7.66276	6.74036	6.87506
DMC30	8.75587	8.77815	8.14613	7.57978	7.5682
DMC31	8.44716	8.5682	5.50515		4.70757
DMC32	8.20412	8.25527	8.23045	6.53148	6.17609
DMC33	8.65321	8.65321	8.51851	7.36173	7.41497
DMC34	8.38021	8.39794	8.56229	7.49831	5.44716
DMC35	8.54407	8.44716	8.5682	7.36173	7.4624
DMC36	8.14613	8.30103	8.35218	8.34242	5.27875
DMC37	8.81291	8.66276	7.20412	6.60206	6.51851
DMC38	8.70757	8.74036	8.716		8.20412
DMC39	8.59107		8.49831	5.38021	5.13033
DMC40	8.62325	9.14613	8.74819	7.39794	6.96614
DMC41	8.61278	8.68124	7.74819	7.75587	7.27875
DMC42	8.14613	8.41497	8.04139	7.30103	6.6721
DMC43	8.68124	8.76343	8.49136	7.60206	6.88081
DMC44	8.44716	8.39794	7.95424		7.14613
DMC45	8.50515	8.36173	8.23045	7.39794	6.80618
DMC46	8.32222	8.20412	8.0588	3.65321	0
DMC47	8.49136	8.50515	8.25527	6.70757	6.50515
DMC48	8.41497	8.49136	8.20412	5.88081	4.85126
DMC49	8.25527	8.23045	8.23045	8.39794	7.74819
DMC50	8.25527	8.27875	8.27875	7.43933	7.25527
DMC51	8.44716	8.5682	7.44716		6.51851
DMC52	8.5682	8.44716	8.23045	4.79934	7.20412
DMC53	8.38021	8.34242	8.20412	6.14613	6.14613
DMC54	8.50515	8.57978	8.55023	6.51851	6.31175
DMC55	8.20412	8.4624	8.36173	8.32222	8.36173
DMC56	8.60206	8.43136	7.66276	7.14613	7.34242
DMC57	8.5682	8.53148	8.77815	7.60206	7.17609
DMC58	8.72428	8.51851	8.41497	6.14613	6.02531
DMC59	8.41497	8.27875	7.49136	6.17609	5.716
DMC60	8.61278	8.43136	8.54407	6.41497	6.30103
DMC61	8.36173	8.36173	8.23045	7.63849	7.25527
DMC62	8.63347	8.53148	8.20412	6.95424	6.69897
DMC63	8.65321	8.74819	8.75587	7.38021	7.04139
DMC64	8.44716	8.50515	8.25527	6.85733	6.50515
DMC65	8.32222	8.4624	8.41497	7.30103	7.14613
DMC66	8.47712	8.49136	8.11394	6.39794	5.70757
DMC67	8.54407	8.60206	8.41497	6.43136	6.38021
DMC68	8.39794	8.51851	8.38021	7.64345	7.25527
DMC69	8.43136		8.37107	7.72428	6.52504
DMC70	8.32222	8.25527	8.23045	7.62839	7.50515
DMC71	8.49136	8.38021	8.34242	7.65321	6.25527
DMC72	8.4624	8.41497	7.25527	4.51851	4.51851
DMC73	8.25527	8.32222	7.716	5.32222	5.41497
DMC74	8.72428	8.69897	8.25527	6.47712	6.17609
DMC75	8.44716	8.25527	8.47712	8.23045	7.38021
DMC76	8.5563	8.47712	8.17609	6.74819	5.50515
DMC77	8.5563	8.62325	8.54407	6.43136	6.43136
DMC78	8.51851	8.23045	7.92428	6.25527	6.17609
DMC79	8.65321	8.51851	7.07918	5.79934	5.95424
DMC80	8.4624	8.60206	8.21748	7.81624	6.17609
DMC81	8.41497	8.54407	8.40654	5.33244	5.14613
DMC82	8.74036	8.5682	7.6721	5.27875	5.23045
DMC83	8.38021	8.4624	8.53148	7.60206	5.6721
DMC84	8.54407	8.60206	8.30103	7.14613	7.20412
DMC85	8.5682	8.60206	8.36173	5.79239	5.85126
DMC86	8.27875	8.41497	8.39794	7.87506	7.61278
DMC87	8.61278	8.60206	8.23045	7.10721	7.17609
DMC88	8.47712	8.54407	8.5563	7.59107	6.60206
DMC89	8.44716	8.43136	8.32222	8.66276	8.20412
DMC90	8.17609	8.47712	7.94448	6.39794	6.23045
DMC91	8.34242	8.39794	8.17609	7.51851	6.77815
DMC92	8.51851	8.49136	8.60206	8.6721	8.11394
DMC93	8.32222	8.39794	8.20412	6.63347	5.51851
DMC94	8.34242	8.37107	8.36642	3.09691	4.05115
DMC95	8.27875	8.20412	7.8451	4.8451	4.63347
DMC96	8.38021	8.47712	8.40654	6.14613	0

### Sheet: Panel E
Supplementary Table 3. Data pertaining to design of DMCs
Panel E. Regression coefficients of strains from additive linear model
	Full_name	Strain_name	Regression_Coefficient	DMC-Rational
10	Escherichia coli	MSK.19.28	-0.873533	Y
39	Megasphaera massiliensis	MSK.20.21	-0.812014	Y
30	Clostridium innocuum	MSK.7.7	-0.709644	Y
42	Mitsuokella jalaludinii	MSK.21.47	-0.671403	Y
11	Collinsella aerofaciens	MSK.1.10	-0.551571	Y
7	Acidaminococcus intestini	MSK.17.8	-0.525475
13	Bacteroides xylanisolvens	MSK.20.34	-0.4539	Y
29	Bifidobacterium pseudocatenulatum	MSK.13.8	-0.449293
24	Blautia wexlerae	MSK.18.71	-0.395259	Y
1	Parabacteroides merdae	DFI.4.154	-0.376864
21	Enterocloster clostridioformis	MSK.2.98	-0.331323
17	Megasphaera elsdenii	MSK.21.52	-0.304821
25	Lacrimispora celerecrescens	MSK.15.50	-0.289442
18	Fusicatenibacter saccharivorans	MSK.22.62	-0.271432
12	Sellimonas intestinalis	MSK.1.25	-0.267936
32	Parabacteroides sp.	MSK.9.14	-0.229219
44	Bifidobacterium adolescentis	MSK.8.32	-0.222209
15	Bacteroides uniformis	MSK.20.79	-0.20236
0	Odoribacter splanchnicus	DFI.1.157	-0.202319
41	Bacteroides thetaiotaomicron	MSK.23.25	-0.189651
3	Clostridium cochlearium	MSK14.27	-0.177547
4	Bacteroides eggerthii	MSK.16.69	-0.140449
6	Coprococcus comes	MSK.17.59	-0.135811	Y
14	Phocaeicola massiliensis	MSK.20.40	-0.108772
28	Blautia hansenii	MSK.15.26	-0.107045	Y
9	Bacteroides cellulosilyticus	MSK.18.8	-0.0755588
23	Megamonas funiformis	MSK.7.16	-0.0613348
40	Bacteroides ovatus	MSK.22.29	-0.0376093
31	Clostridium symbiosum	MSK.7.21	-0.025752	Y
34	Bifidobacterium sp.	MSK.13.1	-0.0144311
45	Blautia faecis	MSK.17.74	-0.0131296
46	Klebsiella pneumoniae	KP-MH258	0
36	Blautia luti	MSK.13.40	0.0101151
43	Clostridium scindens	MSK.5.24	0.0120004	Y
8	Bacteroides caccae	MSK.18.53	0.0307107
2	Lachnospiraceae sp.	MSK.15.233	0.0888416
37	Erysipelatoclostridium ramosum	MSK.15.55	0.129558
26	Blautia producta	MSK.4.17	0.164433
5	Ruminococcus lactaris	MSK.17.22	0.199998	Y
27	Blautia obeum	MSK.13.37	0.204644
16	Prevotella stercorea	MSK.21.24	0.209236	Y
35	Ruminococcus faecis	MSK.13.4	0.219459
19	Bifidobacterium breve	MSK.22.64	0.252738
22	Veillonella ratti	MSK.5.16	0.25457	Y
38	Phocaeicola dorei	MSK.19.36	0.32972
33	Lactococcus lactis	MSK.18.79	0.421816
20	Dorea formicigenerans	MSK.23.29	0.541988
