## Supplementary Table 5 for "Statistical design of a synthetic microbiome that suppresses diverse gut pathogens"

### Sheet: Panel A
Supplementary Table 5. Validation data for ML models.
A. Validation data for RF model trained on DMC strain presence-absence.
DMC ID	Predicted K. pneumoniae abundance after 120 hours of co-culture (CFU/mL, log10)	Observed K. pneumoniae abundance after 120 hours of co-culture (CFU/mL, log10)
3	7.58774	8.14613
7	7.09524	7.36173
14	6.57548	5.95424
39	6.69527	6.96614
55	6.81926	7.34242
60	6.79584	7.25527
67	6.96376	7.25527
71	6.44293	4.51851
87	6.47803	6.60206
93	6.12379	4.04139
9	7.4893	8.5563
30	6.23308	4.70757
32	6.84304	7.41497
36	7.26224	6.51851
47	6.64795	4.85126
56	6.41453	7.17609
69	6.67138	7.50515
75	6.4594	5.50515
78	6.80276	5.95424
92	6.14822	5.51851
3	7.37926	8.14613
4	7.27458	7.20412
41	6.71577	6.6721
45	5.15057	3
46	6.66015	6.50515
52	6.65833	6.14613
76	6.49782	6.43136
77	6.82043	6.17609
79	6.26802	6.17609
89	6.46014	6.23045
1	8.07583	8.49136
23	6.94776	7.62325
24	5.30375	5.81291
30	6.68336	4.70757
45	4.92277	3
47	6.60954	4.85126
53	6.73042	6.31175
65	6.84989	5.70757
71	6.49273	4.51851
84	6.38446	5.85126
15	7.53276	8.20412
22	6.45166	7.30103
27	6.74255	6.70757
36	6.98353	6.51851
38	5.63913	5.13033
60	6.82363	7.25527
65	6.77453	5.70757
66	6.58191	6.38021
70	6.44603	6.25527
93	6.089	4.04139
7	7.28683	7.36173
10	7.25596	8.34242
13	7.02785	7.77085
26	7.0792	7.68124
31	6.56837	6.17609
46	6.86199	6.50515
60	6.70252	7.25527
63	6.24792	6.50515
74	6.45677	7.38021
76	6.34587	6.43136
1	7.72544	8.49136
10	7.00266	8.34242
15	7.375	8.20412
24	5.30585	5.81291
29	7.09414	7.5682
70	6.50413	6.25527
81	6.45855	5.23045
83	6.67394	7.20412
94	6.06538	4.63347
95	6.22277	3
1	7.80762	8.49136
11	5.50637	4.92942
17	7.27422	7.51851
25	6.70977	5.90849
32	6.9914	7.41497
63	6.52454	6.50515
69	6.5826	7.50515
75	6.26629	5.50515
76	6.62885	6.43136
94	5.73794	4.63347
10	7.06419	8.34242
15	7.51411	8.20412
17	7.1223	7.51851
38	5.60214	5.13033
59	6.43952	6.30103
71	6.3068	4.51851
79	6.60112	6.17609
86	6.66762	7.17609
91	6.37583	8.11394
95	5.96284	3
5	7.17803	7.8451
9	7.52453	8.5563
37	6.9179	8.20412
38	5.53129	5.13033
39	6.77009	6.96614
42	6.90894	6.88081
50	6.57522	6.51851
57	6.77618	6.02531
58	5.53129	5.716
85	5.93675	7.61278
3	7.395	8.14613
10	7.26342	8.34242
45	5.19206	3
47	6.50925	4.85126
61	6.79629	6.69897
64	6.62278	7.14613
66	6.67653	6.38021
72	5.4003	5.41497
77	6.83691	6.17609
93	6.14397	4.04139
4	7.41312	7.20412
21	7.19035	7.5966
44	7.20735	6.80618
52	6.73916	6.14613
55	6.78952	7.34242
60	6.85542	7.25527
61	6.95758	6.69897
83	6.88699	7.20412
85	6.35661	7.61278
92	6.19407	5.51851
5	7.25027	7.8451
8	6.07713	6.61278
38	5.64845	5.13033
40	6.80036	7.27875
48	6.71991	7.74819
71	6.29744	4.51851
79	6.30451	6.17609
80	5.52133	5.14613
87	6.49466	6.60206
90	5.32123	6.77815
16	5.48112	4.97772
17	7.41653	7.51851
29	7.17998	7.5682
32	6.91294	7.41497
53	6.5843	6.31175
54	7.17899	8.36173
68	6.79831	6.52504
75	6.45384	5.50515
77	6.66681	6.17609
92	6.22483	5.51851
0	8.13591	8.99123
4	7.31695	7.20412
14	6.38851	5.95424
20	6.67853	5.73239
23	7.07898	7.62325
37	6.87184	8.20412
40	6.93643	7.27875
55	6.55467	7.34242
72	5.3086	5.41497
79	6.28563	6.17609
29	7.02488	7.5682
39	6.49682	6.96614
41	6.62662	6.6721
45	5.27045	3
70	6.53633	6.25527
72	5.63058	5.41497
74	6.43587	7.38021
80	5.63058	5.14613
83	6.76301	7.20412
86	6.63222	7.17609
5	7.15135	7.8451
11	5.60535	4.92942
12	7.43348	7.64345
15	7.11963	8.20412
21	6.8219	7.5966
30	6.19441	4.70757
39	6.5689	6.96614
52	6.80692	6.14613
54	6.80393	8.36173
55	6.79648	7.34242
1	8.03145	8.49136
17	7.33224	7.51851
21	7.35957	7.5966
27	6.60865	6.70757
47	6.47296	4.85126
52	6.3671	6.14613
61	7.01383	6.69897
69	6.57315	7.50515
79	6.27619	6.17609
94	5.80936	4.63347
8	6.45957	6.61278
9	7.43892	8.5563
24	5.27379	5.81291
29	6.86898	7.5682
34	6.4644	7.4624
46	6.51357	6.50515
53	6.71127	6.31175
78	6.64389	5.95424
82	6.37134	5.6721
92	6.1192	5.51851
2	7.79324	8.59106
6	7.20587	7.39794
31	6.54991	6.17609
32	6.8333	7.41497
42	6.7392	6.88081
60	6.79455	7.25527
67	6.90089	7.25527
73	7.0313	6.17609
79	6.35091	6.17609
86	6.54492	7.17609
0	8.01284	8.99123
3	7.35793	8.14613
7	7.27804	7.36173
11	5.67397	4.92942
21	7.33277	7.5966
31	6.55689	6.17609
49	6.60679	7.25527
61	7.03821	6.69897
72	5.36819	5.41497
89	6.30712	6.23045
4	7.37861	7.20412
19	6.35024	6.63347
34	6.7293	7.4624
38	5.61031	5.13033
41	6.4294	6.6721
50	6.50147	6.51851
53	6.67143	6.31175
63	6.47286	6.50515
64	6.56513	7.14613
72	5.45173	5.41497
6	7.2988	7.39794
10	6.83816	8.34242
12	7.36907	7.64345
13	7.05015	7.77085
28	7.17949	6.87506
43	6.97315	7.14613
52	6.61418	6.14613
53	6.58111	6.31175
63	6.37445	6.50515
85	6.15836	7.61278
0	7.91563	8.99123
18	6.67792	7.17609
20	6.88811	5.73239
34	6.56213	7.4624
35	7.13221	5.27875
60	7.11578	7.25527
62	6.81527	7.04139
74	6.66408	7.38021
75	6.55327	5.50515
90	5.38319	6.77815
2	7.87517	8.59106
7	7.07641	7.36173
28	7.06953	6.87506
42	6.92978	6.88081
43	6.88262	7.14613
51	6.86703	7.20412
52	6.74994	6.14613
71	6.19727	4.51851
90	5.69768	6.77815
92	6.02992	5.51851
1	8.02797	8.49136
5	7.27459	7.8451
16	5.57009	4.97772
17	7.28488	7.51851
19	6.24274	6.63347
22	6.77975	7.30103
34	6.55386	7.4624
50	6.44203	6.51851
53	6.6193	6.31175
63	6.48785	6.50515
18	6.7139	7.17609
32	7.08457	7.41497
34	6.43035	7.4624
35	7.10638	5.27875
44	7.08808	6.80618
53	6.67286	6.31175
68	6.74743	6.52504
75	6.59928	5.50515
76	6.44856	6.43136
80	5.4476	5.14613
13	6.98281	7.77085
30	6.46479	4.70757
38	5.66066	5.13033
48	7.06501	7.74819
51	6.66463	7.20412
54	7.15398	8.36173
59	6.35775	6.30103
79	6.55571	6.17609
80	5.54636	5.14613
94	5.70454	4.63347
0	7.79899	8.99123
24	5.29666	5.81291
37	6.7477	8.20412
49	6.80681	7.25527
51	6.78159	7.20412
55	6.71102	7.34242
64	6.52176	7.14613
79	6.30759	6.17609
82	6.38148	5.6721
93	5.91399	4.04139
7	7.21598	7.36173
13	7.04776	7.77085
26	7.30655	7.68124
30	6.62613	4.70757
45	5.01588	3
47	6.65675	4.85126
52	7.01719	6.14613
70	6.64065	6.25527
80	5.45407	5.14613
93	6.22151	4.04139
28	7.07563	6.87506
41	6.79879	6.6721
49	6.60023	7.25527
65	6.64654	5.70757
67	6.98519	7.25527
77	6.65969	6.17609
80	5.48709	5.14613
83	6.68073	7.20412
87	6.45026	6.60206
91	6.68201	8.11394
5	7.303	7.8451
6	7.25646	7.39794
11	5.72682	4.92942
21	7.25972	7.5966
27	6.81385	6.70757
42	6.78687	6.88081
46	6.5477	6.50515
51	6.80685	7.20412
57	6.78873	6.02531
59	6.35627	6.30103
9	7.49907	8.5563
18	6.68942	7.17609
21	6.90794	7.5966
38	5.65488	5.13033
54	6.89968	8.36173
57	6.72949	6.02531
63	6.46972	6.50515
72	5.42167	5.41497
84	6.25497	5.85126
95	5.76348	3
6	7.22885	7.39794
7	7.32051	7.36173
17	7.35055	7.51851
24	5.29679	5.81291
29	7.01054	7.5682
49	6.42373	7.25527
60	6.96056	7.25527
69	6.37884	7.50515
80	5.48394	5.14613
94	5.96325	4.63347
8	6.194	6.61278
10	7.10227	8.34242
12	7.36976	7.64345
39	6.66143	6.96614
51	6.66815	7.20412
55	6.53752	7.34242
58	5.25865	5.716
79	6.34777	6.17609
87	6.63383	6.60206
88	5.954	8.20412
0	8.15073	8.99123
9	7.35337	8.5563
18	6.81741	7.17609
33	6.48715	5.44716
43	7.03691	7.14613
60	6.8829	7.25527
61	7.1909	6.69897
65	6.78056	5.70757
73	6.8745	6.17609
76	6.60067	6.43136
2	7.90163	8.59106
5	7.15203	7.8451
19	6.4241	6.63347
23	6.88019	7.62325
26	7.27074	7.68124
29	6.91866	7.5682
47	6.57869	4.85126
73	6.85421	6.17609
76	6.46325	6.43136
81	6.17727	5.23045
10	7.17562	8.34242
14	6.34247	5.95424
33	6.53724	5.44716
39	6.74969	6.96614
53	6.77928	6.31175
66	6.76696	6.38021
77	6.6295	6.17609
78	6.74192	5.95424
80	5.4942	5.14613
92	6.18282	5.51851
0	7.93154	8.99123
3	7.26908	8.14613
12	7.47742	7.64345
13	6.89725	7.77085
22	6.70728	7.30103
35	7.0517	5.27875
45	5.07373	3
64	6.81716	7.14613
76	6.3647	6.43136
89	6.63186	6.23045
7	7.20417	7.36173
38	5.69303	5.13033
45	4.81582	3
63	6.6325	6.50515
67	6.77622	7.25527
80	5.61115	5.14613
81	6.29268	5.23045
86	6.90316	7.17609
88	6.03366	8.20412
94	5.97489	4.63347
12	7.48963	7.64345
17	7.25275	7.51851
40	6.78257	7.27875
43	6.78667	7.14613
45	5.51534	3
69	6.74771	7.50515
86	6.74642	7.17609
88	6.02517	8.20412
89	6.28113	6.23045
95	6.15179	3
7	7.27304	7.36173
10	7.04926	8.34242
16	5.50133	4.97772
23	6.99295	7.62325
34	6.59171	7.4624
64	6.52187	7.14613
70	6.15534	6.25527
75	6.62937	5.50515
78	6.70559	5.95424
91	6.65205	8.11394
0	7.9937	8.99123
10	7.19334	8.34242
20	6.86344	5.73239
27	6.6787	6.70757
38	5.61452	5.13033
62	6.88907	7.04139
68	6.62468	6.52504
77	6.84148	6.17609
81	6.14858	5.23045
87	6.68354	6.60206
0	8.00837	8.99123
4	7.38473	7.20412
8	6.40687	6.61278
23	6.98688	7.62325
30	6.32608	4.70757
40	6.96962	7.27875
49	6.65025	7.25527
56	6.58031	7.17609
81	6.32925	5.23045
84	6.19777	5.85126
1	8.0084	8.49136
15	7.34227	8.20412
21	7.06877	7.5966
23	7.01754	7.62325
32	6.80731	7.41497
39	6.67473	6.96614
42	6.78033	6.88081
46	6.75473	6.50515
65	6.54387	5.70757
91	6.76653	8.11394
4	7.42701	7.20412
15	7.64155	8.20412
23	7.26206	7.62325
30	6.16586	4.70757
34	6.77465	7.4624
46	6.87812	6.50515
52	6.64895	6.14613
57	6.84385	6.02531
58	5.21975	5.716
91	6.49322	8.11394
8	6.29543	6.61278
31	6.67541	6.17609
38	5.58074	5.13033
44	7.0857	6.80618
46	6.88394	6.50515
57	6.69084	6.02531
62	6.69543	7.04139
67	6.96862	7.25527
72	5.35566	5.41497
89	6.60903	6.23045
1	7.95028	8.49136
9	7.53954	8.5563
13	6.91003	7.77085
20	6.7768	5.73239
43	6.83252	7.14613
47	6.32164	4.85126
59	6.39419	6.30103
70	6.39885	6.25527
74	6.54663	7.38021
88	6.03471	8.20412
1	7.50877	8.49136
10	7.4626	8.34242
13	7.02444	7.77085
23	7.05102	7.62325
40	6.94211	7.27875
41	6.73235	6.6721
45	5.09865	3
66	6.51612	6.38021
85	6.08078	7.61278
92	6.50877	5.51851
8	6.34455	6.61278
19	6.06652	6.63347
23	7.01995	7.62325
41	6.52259	6.6721
49	6.21341	7.25527
50	6.47324	6.51851
65	6.73206	5.70757
77	6.75365	6.17609
90	5.49539	6.77815
94	5.81673	4.63347
13	7.16658	7.77085
34	6.66894	7.4624
42	6.90762	6.88081
44	6.9359	6.80618
48	7.0508	7.74819
52	6.63641	6.14613
61	7.01755	6.69897
72	5.70946	5.41497
75	6.39172	5.50515
80	5.70946	5.14613
19	6.29346	6.63347
22	6.62775	7.30103
29	7.10809	7.5682
38	5.61583	5.13033
39	6.62234	6.96614
44	7.16001	6.80618
52	6.5749	6.14613
56	6.63315	7.17609
72	5.50386	5.41497
87	6.68411	6.60206
5	7.34708	7.8451
25	6.7844	5.90849
42	6.62429	6.88081
50	6.72236	6.51851
52	6.92351	6.14613
70	6.60156	6.25527
76	6.68321	6.43136
78	6.9335	5.95424
93	6.08522	4.04139
95	5.63107	3
8	6.17728	6.61278
24	5.31947	5.81291
26	7.34271	7.68124
36	7.11969	6.51851
46	6.80276	6.50515
60	6.80679	7.25527
68	6.70363	6.52504
70	6.43902	6.25527
74	6.46008	7.38021
88	5.96811	8.20412
2	8.13161	8.59106
13	7.06391	7.77085
15	7.32317	8.20412
19	6.34654	6.63347
20	6.77861	5.73239
35	7.04822	5.27875
36	6.95234	6.51851
54	7.10421	8.36173
72	5.33744	5.41497
86	6.72113	7.17609
3	7.36675	8.14613
33	6.63039	5.44716
36	7.03124	6.51851
61	6.98531	6.69897
70	6.52513	6.25527
74	6.72677	7.38021
77	7.00284	6.17609
81	6.47896	5.23045
84	6.17943	5.85126
93	5.91401	4.04139
7	7.28094	7.36173
15	7.60092	8.20412
17	7.17648	7.51851
19	6.11199	6.63347
45	5.18048	3
46	6.54362	6.50515
69	6.68326	7.50515
72	5.32217	5.41497
75	6.47365	5.50515
89	6.5718	6.23045
4	7.25051	7.20412
12	7.58174	7.64345
34	6.56263	7.4624
44	7.15329	6.80618
49	6.46548	7.25527
50	6.34551	6.51851
53	6.50223	6.31175
60	6.99311	7.25527
80	5.47936	5.14613
84	6.25507	5.85126
6	7.30785	7.39794
9	7.54159	8.5563
18	6.41955	7.17609
21	6.9494	7.5966
26	7.40629	7.68124
36	7.18422	6.51851
38	5.62623	5.13033
52	6.81715	6.14613
53	6.6717	6.31175
77	6.7695	6.17609
20	6.76393	5.73239
28	6.97445	6.87506
31	6.69441	6.17609
32	7.05808	7.41497
34	6.60607	7.4624
42	6.88793	6.88081
50	6.59449	6.51851
57	6.81282	6.02531
92	6.54552	5.51851
95	5.87084	3
16	5.53423	4.97772
22	6.63976	7.30103
24	5.46208	5.81291
32	7.09245	7.41497
33	6.55948	5.44716
41	6.66596	6.6721
53	6.58047	6.31175
66	6.8833	6.38021
84	6.30923	5.85126
91	6.59907	8.11394
8	6.32293	6.61278
20	6.82328	5.73239
31	6.69154	6.17609
45	4.9304	3
66	6.96734	6.38021
67	7.1033	7.25527
71	6.40801	4.51851
81	6.57031	5.23045
85	6.5507	7.61278
93	6.18331	4.04139
9	7.48692	8.5563
11	5.75473	4.92942
26	7.20767	7.68124
29	7.06487	7.5682
37	6.77268	8.20412
48	6.84655	7.74819
59	6.24205	6.30103
74	6.35493	7.38021
85	6.11444	7.61278
89	6.18817	6.23045
4	7.39023	7.20412
28	6.87945	6.87506
42	6.82067	6.88081
43	6.8971	7.14613
54	7.15627	8.36173
57	6.80746	6.02531
62	6.80843	7.04139
69	6.69688	7.50515
82	6.7039	5.6721
95	5.7706	3
3	7.41215	8.14613
20	6.70047	5.73239
34	6.81732	7.4624
42	6.8539	6.88081
51	6.81288	7.20412
52	6.574	6.14613
55	6.675	7.34242
65	6.7416	5.70757
69	6.58659	7.50515
76	6.25023	6.43136
4	7.3972	7.20412
7	7.08375	7.36173
8	6.07363	6.61278
51	6.79585	7.20412
53	6.77059	6.31175
60	7.07001	7.25527
62	6.71367	7.04139
66	6.65487	6.38021
70	6.37366	6.25527
95	5.8556	3
8	6.18637	6.61278
10	7.06455	8.34242
35	7.18508	5.27875
41	6.38191	6.6721
70	6.58185	6.25527
76	6.61208	6.43136
81	6.24266	5.23045
82	6.37947	5.6721
92	6.21347	5.51851
93	6.01367	4.04139
0	7.89186	8.99123
12	7.39191	7.64345
20	6.70229	5.73239
24	5.23149	5.81291
37	6.76287	8.20412
40	6.93944	7.27875
55	6.45079	7.34242
67	6.7868	7.25527
77	6.7336	6.17609
86	6.83591	7.17609
14	6.43616	5.95424
17	7.38573	7.51851
19	6.69728	6.63347
21	7.10938	7.5966
34	6.72616	7.4624
39	6.80464	6.96614
45	5.38739	3
52	6.87785	6.14613
82	6.42961	5.6721
93	6.25983	4.04139
1	7.88574	8.49136
6	7.31514	7.39794
9	7.60827	8.5563
30	6.21632	4.70757
39	6.73407	6.96614
45	5.39149	3
50	6.63192	6.51851
59	6.23187	6.30103
68	6.82599	6.52504
75	6.50307	5.50515
27	6.73967	6.70757
39	6.92448	6.96614
41	6.62099	6.6721
49	6.90863	7.25527
67	7.09945	7.25527
71	6.38818	4.51851
77	6.98805	6.17609
78	6.67826	5.95424
94	6.02047	4.63347
95	5.9874	3
2	7.82002	8.59106
17	7.18134	7.51851
38	5.63024	5.13033
40	6.92272	7.27875
49	6.54459	7.25527
69	6.56414	7.50515
70	6.6946	6.25527
74	6.36823	7.38021
77	6.6929	6.17609
81	6.42162	5.23045
10	7.15121	8.34242
15	7.54578	8.20412
25	6.6755	5.90849
50	6.28735	6.51851
51	6.9777	7.20412
53	6.79533	6.31175
55	6.81322	7.34242
66	6.82269	6.38021
69	6.85109	7.50515
89	6.50509	6.23045
0	7.93748	8.99123
3	7.24085	8.14613
6	7.10834	7.39794
10	7.16292	8.34242
14	6.44026	5.95424
30	5.99007	4.70757
33	6.73165	5.44716
40	6.89368	7.27875
48	7.08634	7.74819
66	6.77063	6.38021
2	7.82929	8.59106
23	6.90162	7.62325
31	6.69931	6.17609
42	6.89487	6.88081
44	7.21975	6.80618
47	6.58725	4.85126
56	6.68483	7.17609
75	6.70005	5.50515
92	6.39843	5.51851
93	6.25525	4.04139
1	7.77682	8.49136
12	7.3028	7.64345
24	5.26694	5.81291
32	6.62166	7.41497
33	6.6238	5.44716
39	6.75249	6.96614
50	6.33339	6.51851
54	7.21184	8.36173
71	6.41023	4.51851
77	6.6368	6.17609
2	7.87079	8.59106
30	5.96747	4.70757
43	6.95178	7.14613
44	6.88277	6.80618
48	7.01809	7.74819
57	6.75312	6.02531
78	6.85952	5.95424
86	6.65697	7.17609
87	6.409	6.60206
88	6.04257	8.20412
6	7.31844	7.39794
7	7.24059	7.36173
13	6.89466	7.77085
25	6.69266	5.90849
31	6.64771	6.17609
38	5.61984	5.13033
42	6.76711	6.88081
45	5.10515	3
82	6.17058	5.6721
92	6.14177	5.51851
5	7.19843	7.8451
8	6.41723	6.61278
11	5.56468	4.92942
12	7.73157	7.64345
19	6.38962	6.63347
28	6.97417	6.87506
31	6.79276	6.17609
72	5.39879	5.41497
75	6.35646	5.50515
78	6.7918	5.95424
10	7.11016	8.34242
15	7.34726	8.20412
20	6.89558	5.73239
24	5.26636	5.81291
28	7.216	6.87506
40	7.16212	7.27875
42	6.72309	6.88081
55	6.68708	7.34242
89	6.40866	6.23045
90	5.39221	6.77815
10	7.24184	8.34242
13	6.99679	7.77085
32	6.81723	7.41497
36	7.02053	6.51851
46	6.59218	6.50515
50	6.36857	6.51851
70	6.43834	6.25527
82	6.42296	5.6721
83	6.46098	7.20412
91	6.43736	8.11394
1	7.99813	8.49136
17	7.32314	7.51851
24	5.30367	5.81291
25	6.5889	5.90849
28	6.88025	6.87506
40	7.00096	7.27875
46	6.71194	6.50515
47	6.61208	4.85126
70	6.66743	6.25527
78	6.78182	5.95424
1	8.06348	8.49136
7	7.25785	7.36173
11	5.54418	4.92942
18	6.82073	7.17609
30	6.57172	4.70757
33	6.61567	5.44716
45	5.53961	3
70	6.37896	6.25527
82	6.4013	5.6721
84	6.10636	5.85126
10	7.30392	8.34242
11	5.6457	4.92942
15	7.41053	8.20412
30	6.19405	4.70757
31	6.6476	6.17609
39	6.63043	6.96614
48	6.97271	7.74819
56	6.44663	7.17609
93	6.17323	4.04139
94	5.39298	4.63347
1	7.94983	8.49136
3	7.28546	8.14613
7	7.20808	7.36173
11	5.65548	4.92942
19	6.22133	6.63347
68	6.72765	6.52504
70	6.50897	6.25527
78	6.93905	5.95424
86	6.70252	7.17609
90	5.43887	6.77815
7	7.15386	7.36173
15	7.41783	8.20412
23	6.83524	7.62325
24	5.3604	5.81291
38	5.54256	5.13033
51	6.7142	7.20412
55	6.81652	7.34242
62	6.581	7.04139
93	6.05093	4.04139
94	5.82648	4.63347
21	7.3554	7.5966
22	6.53192	7.30103
28	7.0271	6.87506
32	6.77462	7.41497
45	4.94583	3
47	6.58641	4.85126
72	5.32669	5.41497
73	6.86616	6.17609
76	6.5644	6.43136
87	6.52379	6.60206
1	7.62278	8.49136
2	7.55309	8.59106
4	7.39532	7.20412
5	7.18165	7.8451
13	7.05076	7.77085
22	6.86634	7.30103
24	5.25039	5.81291
50	6.60139	6.51851
79	6.22763	6.17609
95	5.87409	3
16	5.62719	4.97772
19	6.48532	6.63347
35	6.9854	5.27875
39	6.67666	6.96614
57	6.86856	6.02531
60	7.0236	7.25527
70	6.54345	6.25527
72	5.27131	5.41497
77	6.73494	6.17609
91	6.97023	8.11394
4	7.4853	7.20412
18	6.63498	7.17609
24	5.31998	5.81291
30	6.0423	4.70757
31	6.75958	6.17609
46	6.88905	6.50515
50	6.50322	6.51851
57	6.82888	6.02531
62	6.80721	7.04139
76	6.62806	6.43136
1	7.90392	8.49136
15	7.48351	8.20412
24	5.34738	5.81291
27	6.86506	6.70757
29	7.03045	7.5682
35	7.26135	5.27875
38	5.52167	5.13033
40	6.91334	7.27875
68	6.85916	6.52504
78	6.76439	5.95424
7	7.48368	7.36173
11	5.71702	4.92942
25	6.48708	5.90849
58	5.27063	5.716
60	6.89269	7.25527
68	6.59323	6.52504
69	6.75396	7.50515
81	6.34569	5.23045
87	6.54624	6.60206
91	6.67669	8.11394
6	7.25097	7.39794
21	7.06024	7.5966
30	6.3404	4.70757
38	5.60826	5.13033
54	6.99617	8.36173
56	6.60754	7.17609
77	6.69269	6.17609
81	6.48445	5.23045
90	5.85097	6.77815
93	6.24626	4.04139
9	7.35318	8.5563
12	7.42678	7.64345
33	6.56883	5.44716
41	6.26766	6.6721
43	6.81015	7.14613
54	7.21298	8.36173
69	6.65125	7.50515
72	5.28491	5.41497
77	6.82538	6.17609
95	5.91936	3
5	7.18168	7.8451
21	7.40842	7.5966
23	6.83215	7.62325
26	7.33667	7.68124
35	6.99564	5.27875
55	6.76683	7.34242
62	6.80943	7.04139
68	6.77671	6.52504
72	5.3062	5.41497
76	6.30619	6.43136
4	7.40821	7.20412
17	7.2629	7.51851
20	6.72017	5.73239
40	7.02831	7.27875
47	6.48982	4.85126
51	6.60801	7.20412
60	6.89703	7.25527
75	6.64192	5.50515
76	6.41868	6.43136
90	5.25149	6.77815
2	7.72349	8.59106
6	7.23611	7.39794
19	6.53684	6.63347
40	6.94471	7.27875
44	7.13876	6.80618
52	6.50401	6.14613
62	6.54241	7.04139
64	6.78193	7.14613
81	6.31982	5.23045
93	6.10555	4.04139
0	8.10509	8.99123
13	6.97886	7.77085
39	6.64072	6.96614
44	6.983	6.80618
61	7.06153	6.69897
64	6.57647	7.14613
74	6.5707	7.38021
76	6.49248	6.43136
93	6.11794	4.04139
95	5.48217	3
5	7.00414	7.8451
10	7.0138	8.34242
21	6.94933	7.5966
24	5.22506	5.81291
42	6.85289	6.88081
44	7.05805	6.80618
51	6.56083	7.20412
59	6.18357	6.30103
90	5.70213	6.77815
92	6.35046	5.51851
2	8.10351	8.59106
19	6.3564	6.63347
20	6.90694	5.73239
28	7.00988	6.87506
40	7.06866	7.27875
44	7.26819	6.80618
45	5.41469	3
46	6.75857	6.50515
52	6.51303	6.14613
67	6.77013	7.25527

### Sheet: Panel B
Supplementary Table 5. Validation data for ML models.
B. Validation data for DNN model trained on DMC strain presence-absence.
Community	Observed Kp-MH258 CFUs/mL	Observed Kp-MH258 CFUs/mL (log10) regularized	Predicted Kp-MH258 CFUs/mL (log10) from DNN model	Prediction error bars from DNN model
Mix01 (KP only)	980000000	8.99123	7.53389	0.213871
Mix02	310000000	8.49136	7.41123	0.239004
Mix03	390000000	8.59106	7.50644	0.244867
Mix04	140000000	8.14613	7.40923	0.248383
Mix05	16000000	7.20412	7.15933	0.220554
Mix06	70000000	7.8451	7.32335	0.238599
Mix07	25000000	7.39794	7.15933	0.220554
Mix08	23000000	7.36173	7.45502	0.267633
Mix09	4100000	6.61278	6.3483	0.151157
Mix10	360000000	8.5563	7.7487	0.359515
Mix11	220000000	8.34242	7.53723	0.324772
Mix12	85000	4.92942	5.82957	0.235969
Mix13	44000000	7.64345	7.69062	0.296978
Mix14	59000000	7.77085	7.38166	0.268967
Mix15	900000	5.95424	6.07258	0.256873
Mix16	160000000	8.20412	7.7613	0.345818
Mix17	95000	4.97772	5.76708	0.223428
Mix18	33000000	7.51851	7.63549	0.260221
Mix19	15000000	7.17609	6.56502	0.241755
Mix20	4300000	6.63347	6.47002	0.222645
Mix21	540000	5.73239	6.30199	0.247098
Mix22	39500000	7.5966	7.40355	0.282696
Mix23	20000000	7.30103	6.87425	0.230231
Mix24	42000000	7.62325	7.32269	0.273598
Mix25	650000	5.81291	5.58182	0.229709
Mix26	810000	5.90848	6.70975	0.214075
Mix27	48000000	7.68124	7.74152	0.322611
Mix28	5100000	6.70757	6.68867	0.211413
Mix29	7500000	6.87506	7.00232	0.213258
Mix30	37000000	7.5682	7.36952	0.266511
Mix31	51000	4.70757	5.5706	0.38844
Mix32	1500000	6.17609	6.31309	0.195552
Mix33	26000000	7.41497	6.96402	0.24877
Mix34	280000	5.44716	5.97333	0.272009
Mix35	29000000	7.4624	6.8423	0.293772
Mix36	190000	5.27875	6.76796	0.341
Mix37	3300000	6.51851	7.09662	0.197736
Mix38	160000000	8.20412	7.2753	0.336712
Mix39	135000	5.13033	5.43012	0.255212
Mix40	9250000	6.96614	6.65866	0.218999
Mix41	19000000	7.27875	7.41112	0.262053
Mix42	4700000	6.6721	6.29554	0.227788
Mix43	7600000	6.88081	6.8146	0.212493
Mix44	14000000	7.14613	7.23899	0.257026
Mix45	6400000	6.80618	6.96915	0.227662
Mix46	0	3	3.79494	0.780557
Mix47	3200000	6.50515	6.6572	0.223199
Mix48	71000	4.85126	5.9099	0.351565
Mix49	56000000	7.74819	7.35944	0.300004
Mix50	18000000	7.25527	6.86994	0.213736
Mix51	3300000	6.51851	6.64277	0.199279
Mix52	16000000	7.20412	6.83549	0.241267
Mix53	1400000	6.14613	6.53888	0.229688
Mix54	2050000	6.31175	6.67507	0.206928
Mix55	230000000	8.36173	7.62635	0.342883
Mix56	22000000	7.34242	6.97948	0.300886
Mix57	15000000	7.17609	6.87317	0.251809
Mix58	1060000	6.02531	6.32699	0.20186
Mix59	520000	5.716	5.43012	0.255212
Mix60	2000000	6.30103	6.12564	0.228029
Mix61	18000000	7.25527	6.85377	0.247618
Mix62	5000000	6.69897	7.27291	0.264362
Mix63	11000000	7.04139	6.81852	0.207642
Mix64	3200000	6.50515	6.48511	0.21016
Mix65	14000000	7.14613	7.12329	0.233862
Mix66	510000	5.70757	6.26571	0.245722
Mix67	2400000	6.38021	6.69827	0.216558
Mix68	18000000	7.25527	7.02905	0.22501
Mix69	3350000	6.52504	6.7434	0.21331
Mix70	32000000	7.50515	6.8196	0.251213
Mix71	1800000	6.25527	6.1852	0.222752
Mix72	33000	4.51851	5.3715	0.415522
Mix73	260000	5.41497	5.55574	0.229227
Mix74	1500000	6.17609	6.76109	0.237755
Mix75	24000000	7.38021	6.61188	0.270481
Mix76	320000	5.50515	5.97202	0.278787
Mix77	2700000	6.43136	6.18524	0.22069
Mix78	1500000	6.17609	6.80298	0.23366
Mix79	900000	5.95424	6.53501	0.269304
Mix80	1500000	6.17609	6.15919	0.210954
Mix81	140000	5.14613	5.55574	0.229227
Mix82	170000	5.23045	5.66605	0.290861
Mix83	470000	5.6721	5.83129	0.232446
Mix84	16000000	7.20412	6.71347	0.232724
Mix85	710000	5.85126	5.69818	0.238766
Mix86	41000000	7.61278	6.50715	0.353763
Mix87	15000000	7.17609	6.82321	0.227892
Mix88	4000000	6.60206	6.23716	0.226946
Mix89	160000000	8.20412	6.62868	0.400955
Mix90	1700000	6.23045	6.04214	0.232075
Mix91	6000000	6.77815	5.4501	0.345212
Mix92	130000000	8.11394	7.26539	0.395852
Mix93	330000	5.51851	5.94755	0.282378
Mix94	11250	4.05115	4.92264	0.498248
Mix95	43000	4.63347	5.20528	0.397115
Mix96	0	3	4.56387	0.684709
