## Supplementary Table 6 for "Statistical design of a synthetic microbiome that suppresses diverse gut pathogens"

### Sheet: Panel A
Supplementary Table 6. Data regarding validating ML models on out-of-sample DMCs.
Panel A. Composition of 60 DMCs that were 'out-of-sample' for evaluating ML models built on strain presence-absence.
DMC	Strain Identity
DMC ID	DFI.1.157	DFI.4.154	MSK.1.10	MSK.1.25	MSK.13.1	MSK.13.37	MSK.13.4	MSK.13.40	MSK.13.8	MSK14.27	MSK.15.233	MSK.15.26	MSK.15.50	MSK.15.55	MSK.16.69	MSK.17.22	MSK.17.59	MSK.17.74	MSK.17.8	MSK.18.53	MSK.18.71	MSK.18.79	MSK.18.8	MSK.19.28	MSK.19.36	MSK.2.98	MSK.20.21	MSK.20.34	MSK.20.40	MSK.20.79	MSK.21.24	MSK.21.47	MSK.21.52	MSK.22.29	MSK.22.62	MSK.22.64	MSK.23.25	MSK.23.29	MSK.4.17	MSK.5.16	MSK.5.24	MSK.7.16	MSK.7.21	MSK.7.7	MSK.8.32	MSK.9.14	Number of strain in each DMC
DMC97	0	0	1	0	1	0	0	0	0	0	0	0	0	0	0	0	1	0	0	0	0	0	0	1	0	0	1	1	0	0	0	1	0	0	0	0	0	0	0	0	0	0	0	1	0	0	8
DMC98	0	1	1	1	1	0	0	1	1	0	0	0	1	0	0	0	1	0	1	1	1	0	0	1	0	1	1	1	0	0	0	1	1	0	0	0	1	0	0	0	0	0	1	1	1	1	22
DMC99	1	1	1	1	1	0	0	1	1	1	1	1	1	0	1	0	1	1	1	1	1	0	1	1	0	1	1	1	0	1	1	1	1	1	1	0	1	0	0	0	1	1	1	1	1	1	35
DMC100	0	0	1	0	1	0	0	0	0	0	0	0	1	0	0	0	1	0	0	0	0	0	0	1	0	0	1	1	0	0	0	1	1	0	0	0	0	0	0	0	1	0	1	1	0	1	13
DMC101	0	0	1	0	1	0	0	0	1	0	0	0	0	0	0	0	1	0	1	0	1	0	0	1	0	1	1	1	0	0	0	1	1	0	0	0	1	0	0	0	0	0	0	1	1	1	16
DMC102	0	0	1	0	1	0	0	0	0	0	0	0	0	0	0	0	1	0	0	0	0	0	0	1	0	0	1	1	0	0	0	0	0	0	0	0	0	0	0	0	1	0	1	1	0	0	9
DMC103	1	1	0	1	0	1	1	1	1	1	1	1	1	1	1	1	0	1	1	1	1	1	1	0	1	1	0	0	1	1	1	0	1	1	1	1	1	1	1	1	1	1	1	0	1	1	38
DMC104	0	1	0	0	1	0	0	0	0	0	0	0	1	0	0	0	0	0	1	1	1	0	0	1	0	1	0	0	0	0	0	0	1	0	0	0	1	0	0	0	0	0	0	0	1	1	12
DMC105	1	0	1	0	1	1	0	0	0	1	1	1	0	1	1	1	1	1	0	0	0	0	1	1	1	0	1	1	1	1	1	1	0	1	1	1	0	1	1	1	1	1	0	1	0	0	30
DMC106	1	0	1	0	1	1	0	0	0	1	1	1	0	1	1	1	1	1	0	0	0	0	1	1	1	0	1	1	1	1	1	0	0	1	1	1	0	1	1	1	1	1	1	1	0	0	30
DMC107	0	0	1	0	0	0	0	0	0	0	0	0	0	0	0	0	0	0	0	0	0	0	0	1	0	0	1	1	0	0	0	0	0	0	0	0	0	0	0	0	0	0	0	0	0	0	4
DMC108	0	0	1	0	0	0	0	0	0	0	0	0	0	0	0	0	0	0	0	0	0	0	0	1	0	0	1	1	0	0	0	1	0	0	0	0	0	0	0	0	0	0	0	0	0	0	5
DMC109	0	0	0	0	0	0	1	0	0	0	0	0	0	0	0	0	0	0	0	0	0	1	0	0	0	0	0	0	0	0	0	0	0	0	0	0	0	0	0	0	0	0	0	0	0	0	2
DMC110	0	0	0	0	0	1	1	0	0	0	0	0	0	1	0	1	0	0	0	0	0	1	0	0	1	0	0	0	1	0	0	0	0	0	0	1	0	1	1	1	0	0	0	0	0	0	11
DMC111	0	0	0	0	0	1	0	0	0	0	0	0	0	0	0	0	0	0	0	0	0	0	0	0	0	0	0	0	0	0	0	0	0	0	0	0	0	0	0	1	0	0	0	0	0	0	2
DMC112	1	0	0	0	0	1	0	0	0	1	1	1	0	1	1	1	0	1	0	0	0	0	1	0	1	0	0	0	1	1	1	0	0	1	1	1	0	1	1	1	1	1	0	0	0	0	22
DMC113	1	0	0	0	0	1	1	0	0	1	1	1	0	1	1	1	0	1	0	0	0	1	1	0	1	0	0	0	1	1	1	0	0	1	1	1	0	1	1	1	1	1	0	0	0	0	24
DMC114	0	0	0	1	0	0	1	0	0	1	0	0	0	0	0	0	0	0	0	0	0	0	0	0	0	0	0	0	0	0	0	0	0	0	0	1	0	1	0	0	0	0	0	0	0	0	5
DMC115	1	1	0	1	1	1	1	1	0	1	1	1	1	1	1	1	0	1	0	1	0	1	1	0	1	0	0	0	1	1	1	0	1	1	1	1	1	1	1	1	1	1	1	0	1	0	34
DMC116	0	0	1	1	0	0	1	0	0	1	1	0	0	0	0	0	0	0	0	0	0	0	0	0	1	0	1	0	0	0	0	0	0	0	1	1	0	1	0	0	0	0	0	0	0	0	10
DMC117	1	1	1	1	0	0	1	0	0	0	0	0	0	1	1	1	1	1	0	0	1	1	1	1	0	1	0	0	0	0	0	0	0	1	1	0	1	0	1	0	0	1	0	0	0	0	20
DMC118	1	0	0	0	0	0	0	1	1	0	0	0	1	1	1	0	0	1	0	0	0	1	1	1	0	1	0	0	1	0	1	0	0	1	0	1	0	1	0	0	1	1	1	0	0	1	20
DMC119	0	1	1	0	0	0	1	1	0	0	0	0	1	1	1	0	0	1	0	0	1	1	1	0	0	1	0	0	1	1	1	0	0	1	0	1	0	0	0	1	1	0	1	0	0	0	20
DMC120	1	0	0	0	0	0	1	0	1	0	1	1	0	1	1	0	0	1	0	1	0	1	1	0	1	1	0	0	1	0	0	0	0	0	1	1	0	1	0	0	0	1	0	1	0	1	20
DMC121	0	0	0	0	0	0	0	1	0	0	0	1	0	1	1	0	1	1	1	1	0	0	1	0	0	1	0	0	1	1	1	0	0	0	1	0	0	1	0	0	1	0	1	1	1	1	20
DMC122	0	0	1	1	0	0	1	0	0	0	0	0	0	1	1	1	1	1	0	0	0	1	1	1	1	1	0	0	0	1	0	0	0	1	0	1	0	0	1	1	0	0	0	1	1	0	20
DMC123	0	1	0	0	0	0	1	1	1	1	0	1	0	0	1	0	0	0	0	0	0	1	0	1	1	1	0	0	1	1	1	0	1	1	1	1	1	0	0	0	0	0	0	1	0	0	20
DMC124	0	0	0	0	0	1	1	0	0	0	1	0	0	1	1	1	0	1	0	1	1	0	0	1	1	0	0	0	1	1	0	0	0	1	1	1	0	0	0	0	0	1	0	1	1	1	20
DMC125	1	0	1	1	0	1	0	0	0	1	0	0	1	1	1	1	0	1	0	1	1	1	1	0	1	1	0	0	1	0	0	1	0	0	0	0	0	0	0	0	0	0	0	1	0	1	20
DMC126	0	0	1	1	0	0	0	1	0	0	0	1	0	1	1	0	0	1	0	1	0	0	1	1	1	0	0	0	1	1	0	0	1	1	0	1	0	1	0	0	0	0	1	1	0	1	20
DMC127	0	0	1	0	0	1	1	0	1	1	0	1	0	0	0	1	0	1	1	0	1	1	0	1	0	0	0	0	1	1	1	0	0	1	1	1	0	0	0	0	1	0	0	0	0	1	20
DMC128	0	1	0	0	0	0	0	1	1	0	0	0	0	1	1	1	1	0	1	0	1	1	1	1	0	1	0	0	1	0	1	0	0	0	1	1	1	0	0	0	0	1	0	1	0	0	20
DMC129	1	0	1	1	0	0	1	1	0	1	0	1	1	0	1	1	0	0	0	0	1	0	1	1	0	1	1	0	0	0	1	0	0	1	0	1	1	0	0	0	0	0	0	1	0	0	20
DMC130	0	0	1	0	0	1	1	0	0	0	0	0	0	1	1	1	1	0	0	0	1	1	1	1	0	1	0	1	1	1	0	1	0	0	1	0	0	0	1	0	0	0	0	1	0	1	20
DMC131	0	0	1	1	0	0	1	0	0	0	0	0	0	1	1	0	0	1	0	0	0	0	1	1	1	1	0	0	0	1	0	0	0	1	0	1	1	1	1	1	0	0	1	1	0	1	20
DMC132	0	1	0	0	0	0	1	0	0	0	0	0	0	0	1	1	1	1	0	0	1	1	1	0	1	1	1	1	1	1	1	0	0	0	0	1	1	0	1	0	1	0	0	0	0	0	20
DMC133	0	1	0	0	0	0	1	1	0	1	0	1	0	0	1	1	1	1	0	0	1	0	1	0	0	1	0	1	0	1	1	1	0	0	1	1	0	0	0	0	0	0	0	1	1	0	20
DMC134	0	1	0	0	0	0	1	0	0	0	0	0	0	1	1	0	1	1	1	0	0	0	0	1	0	1	0	1	1	1	1	0	0	0	1	1	1	1	1	0	0	0	0	1	1	0	20
DMC135	0	0	1	1	0	0	1	0	0	1	0	0	0	1	0	0	0	1	0	0	1	0	0	1	1	1	0	0	1	0	0	1	0	1	1	1	1	0	1	0	0	0	0	1	1	1	20
DMC136	0	1	1	1	0	0	0	1	0	0	0	0	0	1	0	0	1	1	0	0	0	1	1	1	1	1	0	0	1	1	0	0	0	1	0	1	1	1	0	1	0	0	1	0	0	0	20
DMC137	0	0	1	0	0	0	0	0	0	0	0	0	0	1	0	0	1	0	0	0	1	0	0	1	0	0	0	0	0	0	0	0	1	1	0	0	1	0	0	0	0	0	1	1	0	0	10
DMC138	0	0	1	0	0	0	0	0	0	0	0	0	0	1	0	0	1	0	0	0	1	0	0	1	0	0	0	0	0	0	0	0	1	0	0	0	1	0	0	0	0	0	1	1	0	0	9
DMC139	0	0	1	0	0	0	0	0	0	0	0	0	0	1	0	0	1	0	0	0	1	0	0	1	0	0	0	0	0	0	0	0	0	0	0	0	1	0	0	0	0	0	1	1	0	0	8
DMC140	0	0	1	0	0	0	0	0	0	0	0	0	0	1	0	0	1	0	0	0	1	0	0	1	0	0	0	0	0	0	0	0	0	0	0	0	1	0	0	0	0	0	1	0	0	0	7
DMC141	0	0	1	0	0	0	0	0	0	0	0	0	0	1	0	0	1	0	0	0	1	0	0	0	0	0	0	0	0	0	0	0	0	0	0	0	1	0	0	0	0	0	1	0	0	0	6
DMC142	0	0	1	0	0	0	0	0	0	0	0	0	0	1	0	0	1	0	0	0	1	0	0	0	0	0	0	0	0	0	0	0	0	0	0	0	0	0	0	0	0	0	1	0	0	0	5
DMC143	0	0	1	0	0	0	0	0	0	0	0	0	0	1	0	0	1	0	0	0	1	0	0	0	0	0	0	0	0	0	0	0	0	0	0	0	0	0	0	0	0	0	0	0	0	0	4
DMC144	0	0	1	0	0	0	0	0	0	0	0	0	0	0	0	0	1	0	0	0	1	0	0	0	0	0	0	0	0	0	0	0	0	0	0	0	0	0	0	0	0	0	0	0	0	0	3
DMC145	0	0	1	0	0	0	0	0	0	0	0	0	0	0	0	0	0	0	0	0	1	0	0	0	0	0	0	0	0	0	0	0	0	0	0	0	0	0	0	0	0	0	0	0	0	0	2
DMC146	0	0	1	0	0	0	0	0	0	0	0	0	0	0	0	0	0	0	0	0	0	0	0	0	0	0	0	0	0	0	0	0	0	0	0	0	0	0	0	0	0	0	0	0	0	0	1
DMC147	0	0	0	1	1	0	1	0	0	0	0	0	0	0	0	0	0	1	0	1	0	0	0	0	1	0	0	0	1	0	0	0	0	0	0	1	0	1	0	1	0	0	0	0	0	0	10
DMC148	0	0	0	1	1	0	1	0	0	0	0	0	0	0	0	0	0	1	0	0	0	0	0	0	1	0	0	0	1	0	0	0	0	0	0	1	0	1	0	1	0	0	0	0	0	0	9
DMC149	0	0	0	1	1	0	1	0	0	0	0	0	0	0	0	0	0	1	0	0	0	0	0	0	1	0	0	0	0	0	0	0	0	0	0	1	0	1	0	1	0	0	0	0	0	0	8
DMC150	0	0	0	1	1	0	1	0	0	0	0	0	0	0	0	0	0	1	0	0	0	0	0	0	0	0	0	0	0	0	0	0	0	0	0	1	0	1	0	1	0	0	0	0	0	0	7
DMC151	0	0	0	1	1	0	1	0	0	0	0	0	0	0	0	0	0	1	0	0	0	0	0	0	0	0	0	0	0	0	0	0	0	0	0	1	0	0	0	1	0	0	0	0	0	0	6
DMC152	0	0	0	0	1	0	1	0	0	0	0	0	0	0	0	0	0	1	0	0	0	0	0	0	0	0	0	0	0	0	0	0	0	0	0	1	0	0	0	1	0	0	0	0	0	0	5
DMC153	0	0	0	0	1	0	1	0	0	0	0	0	0	0	0	0	0	0	0	0	0	0	0	0	0	0	0	0	0	0	0	0	0	0	0	1	0	0	0	1	0	0	0	0	0	0	4
DMC154	0	0	0	0	1	0	1	0	0	0	0	0	0	0	0	0	0	0	0	0	0	0	0	0	0	0	0	0	0	0	0	0	0	0	0	1	0	0	0	0	0	0	0	0	0	0	3
DMC155	0	0	0	0	1	0	0	0	0	0	0	0	0	0	0	0	0	0	0	0	0	0	0	0	0	0	0	0	0	0	0	0	0	0	0	1	0	0	0	0	0	0	0	0	0	0	2
DMC156	0	0	0	0	1	0	0	0	0	0	0	0	0	0	0	0	0	0	0	0	0	0	0	0	0	0	0	0	0	0	0	0	0	0	0	0	0	0	0	0	0	0	0	0	0	0	1

### Sheet: Panel B
Supplementary Table 6. Data regarding validating ML models on out-of-sample DMCs.
Panel B. Predicted versus observed Kp-MH258 abundance for 60 'out-of-sample' DMCs after 120 hours of co-culture.
DMC	Observed Kp-MH258 CFUs/mL (log10)	Predicted Kp-MH258 CFUs/mL (log10) from RF model	Predicted Kp-MH258 CFUs/mL (log10) from DNN model	Prediction error bars from DNN model
DMC97	6.14613	5.85651	5.97694	0.34627
DMC98	5.60206	4.92732	4.66188	0.713912
DMC99	3	3.24942	3.69684	0.932734
DMC100	5.23045	5.01992	5.40192	0.484733
DMC101	5.04139	5.40619	5.1382	0.58373
DMC102	5.62325	5.5981	5.77171	0.368651
DMC103	6.27875	5.78167	6.30994	0.424986
DMC104	5.70757	6.83697	6.62689	0.344017
DMC105	3	4.84405	5.30703	0.457308
DMC106	4.60206	4.32626	5.27908	0.454987
DMC107	6.32222	6.8149	6.69589	0.226387
DMC108	6.39794	6.69979	6.54696	0.259257
DMC109	8.50515	8.15206	7.86795	0.269643
DMC110	7.38021	7.44503	8.13035	0.43382
DMC111	7.23045	8.2534	7.84137	0.257549
DMC112	6.75587	6.83492	7.44629	0.407241
DMC113	7.14613	6.89002	7.75765	0.452715
DMC114	6.41497	7.81634	7.82601	0.26539
DMC115	6.36173	6.02514	7.02813	0.46246
DMC116	7.43136	7.31073	7.54185	0.274673
DMC117	6.53148	6.00524	6.06697	0.28642
DMC118	6.73239	6.47241	6.79443	0.283206
DMC119	7.4624	6.83323	6.9379	0.30675
DMC120	8.32222	6.91609	7.48183	0.359104
DMC121	6.44716	6.3004	6.08876	0.326086
DMC122	6.69897	6.33319	6.62947	0.284069
DMC123	6.54407	6.34528	6.73309	0.293588
DMC124	8.44716	6.65941	6.8095	0.308092
DMC125	7.62325	6.35428	6.37604	0.291389
DMC126	6.60206	6.13555	6.17447	0.310299
DMC127	8.23045	6.16316	6.42624	0.329904
DMC128	6.49136	6.07267	6.15039	0.327459
DMC129	6.49136	6.22124	5.5463	0.404147
DMC130	6.83251	5.82587	5.83429	0.331614
DMC131	6.53148	6.22121	6.47686	0.27285
DMC132	8.27875	6.0994	6.35389	0.289788
DMC133	7.64345	6.19716	5.93898	0.334183
DMC134	6.38021	6.09708	6.18876	0.302365
DMC135	6.51851	6.22916	6.1199	0.295401
DMC136	6.27875	6.44731	6.78069	0.308613
DMC137	6.04139	6.01025	5.94158	0.256911
DMC138	5.87506	6.13685	5.99636	0.269256
DMC139	6.14613	6.29832	6.10003	0.242042
DMC140	7.17609	6.85794	6.44942	0.203816
DMC141	7.11394	7.13182	6.82318	0.211504
DMC142	7.54407	7.10471	6.96634	0.213513
DMC143	7.25527	7.20136	7.15457	0.214561
DMC144	8.30103	7.17425	7.19236	0.203571
DMC145	8.78533	7.57087	7.43743	0.212034
DMC146	8.5563	7.73125	7.58613	0.219724
DMC147	7.36173	7.52176	7.97311	0.32799
DMC148	7.44716	7.55716	7.97046	0.328306
DMC149	7.5682	7.74741	7.94438	0.318704
DMC150	7.50515	7.73322	7.90574	0.301005
DMC151	7.39794	7.76364	7.87324	0.280989
DMC152	7.39794	7.8796	7.88578	0.285859
DMC153	7.59106	7.9932	7.9129	0.291981
DMC154	7.4624	8.03187	7.83659	0.259268
DMC155	7.51851	8.15688	7.8013	0.241245
DMC156	9.23045	8.30794	7.75108	0.220978
