## Supplementary Table 8 for "Statistical design of a synthetic microbiome that suppresses diverse gut pathogens"

### Sheet: Panel A
Supplementary Table 8. Taxonomic compositional analysis of mouse experiments
Panel A. Chao and Shannon diversity indices shown in Extended Data Fig. 11A
Shannon	Days of the experiment	Control (PBS)											SynCom15				Control (FMT)
	0	1.8188	2.53165	3.60342	2.28688	3.01725	3.11627	2.88165	3.67204	3.87131	3.30365		3.62688	3.91053	3.3744	3.47461	1.97077	2.5838	3.77069	2.70602	3.09516	3.01686	2.85475	2.5855
	4	1.68023	1.31209	2.09109	1.98192	1.48308							2.05332	2.04417	2.34217	2.26216	0.637116	1.54543	1.69038	0.734022
	7	1.51487	1.23079	1.15599	0.898018	1.62271	1.36616	1.37708	1.58915	1.57025			1.57127	0.889892	2.08632	1.24129	1.06555	1.28948	1.244	1.01768	1.68137	1.55926	1.35582	1.69311
	10	0.717001	1.08356	2.65707	0.964801	2.72088	2.92982	1.46194	2.58917	1.00182	3.24026	3.00746	3.52835	2.43039	3.51219	3.15654	2.98753	3.75444	3.19825	2.29423	3.01884	2.21802
	12	0.646584	0.953481	0.841249	0.87819	2.89398	1.40003	2.94789	0.982396	3.48347	2.06278		2.96784	2.63876	2.95209	2.72462	2.96462	0.998024	3.35287	2.30126	3.54806	3.60112	3.82303	2.02566
	14	0.544706	0.927832	0.818686	0.888308	3.05388	3.10328	0.998145	3.04318	1.05623	3.69105	2.61516	3.18974	2.68288	2.89928	3.76413	3.33358	0.793125	3.61277	3.23624	3.06807	2.53212	2.70096
	16	1.00511	1.09681	2.70282	2.98588	0.879355	2.11228	1.20187	2.41724				3.38497	2.92829	2.76922	3.12856	2.98982	3.42342	3.11326	3.50105	3.32286	3.30508	2.97843	3.75741
	21	1.21373	0.827973	0.977896	3.45271	3.36767	1.30611	3.44142	1.26434	3.92186	2.32016		2.76278	2.56023	3.22217	3.25456	2.87982	1.71117	4.33585	4.12576	3.25247	3.92646	2.78851	2.6375
Chao	Days of the experiment	Control (PBS)											SynCom15				Control (FMT)
	0	66.1111	114.083	140.056	54.75	143.391	120.056	85.75	86.1429	160.531	94.5625		129.231	161.474	87	123.333	81.1	143.176	104.5	189.5	44	104.1	60.5	52
	4	16	18	23	21	14							30.5	26	27.2	20	22.75	19.5	39.5	21
	7	8	8	7	6	29	11	11	7	12.5			9	3	14	11.3333	6	8	19.25	8	17	37.6667	76.0833	17
	10	8	23	43.2	14.3333	58.625	49.5	94.4762	78.2308	7	78.9091	62.2	120.438	56.625	89.75	77.6667	77.2727	133.154	75.5	34	96.5455	83.5455
	12	8	30.25	6	6	51.5	100.136	93.3333	7	93.6	42.4286		97.3636	68.6	116	111.091	74.25	41.25	128.938	32	77.4286	142	152.5	48.2
	14	7	23	6	7	65.7692	56	14	73.3333	8	80.1667	72.5	90.6667	78.2308	62.875	105	125.688	41.8571	115.65	82.6	107.714	84.75	100
	16	8	10	52.6	41	12	12	9	54.4286				98.75	99.5714	63.5	90.7692	96.1538	119.4	134.188	144.188	135.895	123.55	97.0667	161.333
	21	10	8	9	69	81	10	113.059	10	116.4	60		92.6	79	118.056	111.875	128.625	63.4286	169.476	174.062	92.1111	148.517	106.214	66

### Sheet: Panel B
Supplementary Table 8. Taxonomic compositional analysis of mouse experiments
PCoA coordinates for Fig. 5A
	Timepoint (days)	Axis 1	Axis 2
Control (PBS)	0	0.268683	-0.115995
	7	-0.466816	0.0142181
	16	-0.13133	-0.0137799
Control (FMT)	0	0.274388	-0.0235873
	7	-0.455844	0.0235644
	16	0.279246	0.199118
SynCom15	0	0.297492	-0.116255
	7	-0.4602	0.0287503
	16	0.200361	-0.202072

### Sheet: Panel C
Supplementary Table 8. Taxonomic compositional analysis of mouse experiments
Compositional data shown in Extended Data Fig. 11D
	Days of the experimente	Control (PBS)											SynCom15				Control (FMT)
Bacteroides	0	0	0	0	0	0	0	0	0	0	0	0	0	0	0	0	0.00033824	0	0	0	0	0	0	0
	16	0.0118392	0	0	0	0	0	0	0	0	0	0	0.155673	0.409282	0.181	0.106735	0.00463991	0.0210418	0.0208854	0.0448426	0.0363858	0	0	0
Duncaniella	0	0.111198	0.0909866	0.140025	0.104286	0.105601	0.147939	0.0611354	0.127243	0.139464	0.133333	0.161229	0.17901	0.214442	0.170654	0.210919	0.111335	0.090831	0.283878	0.130346	0.0840592	0.110773	0.132938	0.0708861
	16	0	0	0	0	0	0	0	0	0	0	0	0	0	0	0	0.230878	0.0868351	0.547651	0.21462	0.150566	0.0974834	0.0891533	0.0822465
Paramuribaculum	0	0.0288546	0.0372477	0.052965	0.0357552	0.229394	0.249395	0.173217	0.2411	0.112318	0.101616	0.102563	0.140403	0.122325	0.176681	0.132387	0.0303111	0.0368186	0.0386977	0.0528936	0.287456	0.223829	0.365666	0.187342
	16	0.00030681	0	0	0	0	0	0	0	0	0	0	0	0	0	0	0.109662	0.0927547	0.145226	0.114568	0.220823	0.177498	0.199332	0.153655
Bifidobacterium	0	0.020316	0.0412283	0.00551529	0.009168	0.0564124	0	0	0	0	0	0	0.0202752	0.0210192	0.0546242	0	0.0601982	0.0729403	0.00128516	0.0231222	0	0	0	0
	16	0.0126202	0.141757	0	0	0	0	0	0	0	0	0	0.0762836	0.071866	0.0830487	0.221582	0.00304319	0.00010749	0	0	0	0	0	0
