## Supplementary Table 10 for "Statistical design of a synthetic microbiome that suppresses diverse gut pathogens"

### Sheet: Panel A
Supplementary Table 10. Mechanism of Kp-MH258 suppression by SynCom15
Panel A. SynCom15 suppression capacity with a physical seperation (transwell) related with Fig. 5C (left)
Media	Condition	Kp-MH258 CFUs/mL at 120h
BHIS	Kp-MH258 alone	290000000	89000000	130000000	600000000	16000000	490000000	150000000	210000000
	+SynCom15	250000	100000	130000	98000	110000	0	870000	210000	150000	180000	200000
	+SynCom15 TW	1300000	390000	1300000
GF cecal content media	Kp-MH258 alone	0	0	0	0	0	0	0	0	0	0
	+SynCom15	0	0	0
	+SynCom15 TW	2100000	2900000	2900000	3300000	4200000	2300000	1800000	220000	1400000	1300000

### Sheet: Panel B
Supplementary Table 10. Mechanism of Kp-MH258 suppression by SynCom15
Panel B. Media pH when cultured with Kp-MH258, SynCom15 related with Fig. 5C (middle)
Media	Condition	pH measurement after 120h of culture
BHIS	Kp-MH258	7.37	7.25	7.03	7.14	6.64	7.12	7.073	7.28	7.34
	+SynCom15	7.69	7.66	7.51	7.51	7.66	7.75	7.76	7.74
	Media	7.45	6.67	7.17	6.61	7.1
GF cecal content media	Kp-MH258	5.48	5.31	5.2	5.17	5.57	5.13	5.13	5.32	5.31
	+SynCom15	4.98	5.07	5.11	5.02	5.06	4.86	4.84	5.02	5
	Media	7.12	6.73	8.33

### Sheet: Panel C
Supplementary Table 10. Mechanism of Kp-MH258 suppression by SynCom15
Panel C. SynCom15 suppression capacity at different pHs related with Fig. 5C (right)
Media	pH	Condition	Kp-MH258 CFUs/mL at 120h
BHIS	Natural pH (~7)	SynCom15 Sup	2000	38000000	46000000	5700000	5000000
	Natural pH (~7)	Kp-MH258 Sup	120000000	160000000	8800000	8500000
	pH adjusted to 5	SynCom15 Sup	0	0	0
	pH adjusted to 5	Kp-MH258 Sup	970000	190000	250000	0
GF cecal content media	Natural pH (~5)	SynCom15 Sup	0	0	0	0	0
	Natural pH (~5)	Kp-MH258 Sup	4500000	280000	76000	260000
	pH adjusted to 7	SynCom15 Sup	15000000	14000000	12000000	18000000
	pH adjusted to 7	Kp-MH258 Sup	4000000	4000000	29000000	33000000

### Sheet: Panel D
Supplementary Table 10. Mechanism of Kp-MH258 suppression by SynCom15
Panel D. SynCom15 only suppression capacity at different pHs related with Extended Data Fig. 12C
Media	pH	Condition	Kp-MH258 CFUs/mL at 120h
BHIS	Natural pH (~7)	SynCom15 only Sup	2000	38000000	46000000	5700000	5000000
	pH adjusted to 5	SynCom15 only Sup	0	0	0
GF cecal content media	Natural pH (~5)	SynCom15 only Sup	0	0	0	0	0
	pH adjusted to 7	SynCom15 only Sup	15000000	14000000	12000000	18000000
