## Supplementary Table 11 for "Statistical design of a synthetic microbiome that suppresses diverse gut pathogens"

### Sheet: Panel A
Supplementary Table 11. SynCom15 suppression of phylogenetically distant pathogens
Panel A. SynCom15 and Block 1 suppression capacity of different pathogens related with Fig. 5D
Pathogen	Condition	Kp-MH258 CFUs/mL at 120h
K. pneumoniae	MH258 alone	2100000	2900000	2900000	3300000	4200000	2300000	1800000	220000	1400000	1300000
	Kp43816 alone	24000000	18000000	19000000
	MH189 alone	7900000	12000000	11000000
	MH225 alone	3900000	200000	5800000
	MH1867 alone	16000000	12000000	11000000
	SynCom15 + MH258	0	0	0	0	0	0	0	0	0	0
	Syncom15 + Kp43816	0	29000	33000
	Syncom15 + MH189	0	4000	25000
	SynCom15 + MH225	4000	10000	5000
	SynCom15 (-E.coli) + MH1867	27000	23000	42000
	Block 1 + MH258	1500000	67000	10000000
	Block1 + Kp43816	11000000	21000000	20000000
	Block1 + MH189	5100000	33000000	17000000
	Block 1 + MH225	18000000	16000000	14000000
	Block 1 (- E.coli) + MH1867	25000000	29000000	27000000
E. coli	X43 alone	150000000	160000000	18000000
	T18002 alone	43000000	41000000	44000000
	SynCom15 (-E.coli) + X43	1000	11000	5000
	SynCom15 (-E.coli) + T18002	35000	44000	320000
	Block 1 (- E.coli) + X43	11000000	11000000	12000000
	Block 1 (- E.coli) + T18002	29000000	21000000	24000000
C. difficile	VPI	400000	490000	400000
	ST1-49	2600000	2700000	1800000
	R020291	100000000	2300000	3000000
	ST1-75	140000	1900000	1600000
	ST1-6	2700000	3000000	2300000
	SynCom15 + VPI	1000	10000	3000
	SynCom15 + ST1-49	7000	27000	38000
	SynCom15 + R020291	220000	220000	61000
	SynCom15 + ST1-75	260000	240000	100000
	SynCom15 + ST1-6	790000	690000	650000
	Block1 + VPI	270000	290000	240000
	Block1 + ST1-49	3200000	4200000	3300000
	Block1 + R020291	2900000	2200000	3000000
	Block1 + ST1-75	2200000	1900000	3400000
	Block1 + ST1-6	3100000	1800000	2900000
VRE	VRE alone	13000000	13000000	12000000
	SynCom15 + VRE	5000000	10000000	5400000
	Block 1 + VRE	13000000	29000000	33000000

### Sheet: Panel B
Supplementary Table 11. SynCom15 suppression of phylogenetically distant pathogens
Panel B. SynCom15 mechanism of suppression of different pathogens related with Extended Data Fig. 13
Pathogen	pH	Condition	Kp-MH258 CFUs/mL at 120h
K. pneumoniae	Natural pH (~5)	MH225 alone	7200000	14000000	10000000
	Natural pH (~5)	MH225 +SynCom15 TW	1200000	640000	2100000
	pH adjusted to 7	MH225 alone	120000000	120000000	120000000
	pH adjusted to 7	MH225 +SynCom15 sup	100000000	100000000	110000000
E. coli	Natural pH (~5)	X43 alone	66000000	100000000	160000000
	Natural pH (~5)	X43 +SynCom15 TW	0	0	3000
	pH adjusted to 7	X43 alone	26000000	29000000	36000000
	pH adjusted to 7	X43 +SynCom15 sup	54000000	39000000	38000000
C. difficile	Natural pH (~5)	VPI alone	850000	1040000	1040000
	Natural pH (~5)	ST1-49 alone	2600000	2700000	1800000
	Natural pH (~5)	VPI +SynCom15 TW	0	0	0
	Natural pH (~5)	ST1-49 +SynCom15 TW	0	0	0
	pH adjusted to 7	VPI alone	1700000	1300000	1700000
	pH adjusted to 7	ST1-49 alone	300000	140000	140000
	pH adjusted to 7	VPI +SynCom15 Sup	1700000	1600000	2100000
	pH adjusted to 7	ST1-49 +SynCom15 Sup	3400000	3100000	13000000
