## Supplementary Table 12 for "Statistical design of a synthetic microbiome that suppresses diverse gut pathogens"

### Sheet: Sheet1
Supplementary Table 12. Fractional abundance of SynCom15 strain-associated species in fecal samples of healthy donors.
	Strain-associated species of SynCom15
Donor ID	Lacrimispora celerecrescens	Blautia obeum	Coprococcus comes	Escherichia coli	Blautia faecis	Collinsella aerofaciens	Bacteroides caccae	Megasphaera massiliensis	Bacteroides xylanisolvens	Bifidobacterium sp.	Blautia producta	Clostridium innocuum	Clostridium scindens	Clostridium symbiosum
DFI.05	0.286	0.55199	0.13799	0.01367	1.00053		0.29547
DFI.06		0.96755	0.22911		0.85824		0.26055		1.00035		0.01383
DFI.07		0.29213			0.2374					2.45457	0.02927
DFI.08		4.37526	0.01824		0.42709	0.58946			0.40623		0.29145
DFI.09	0.89175	2.97588			1.04061		0.74344
DFI.10	0.72722	1.83618			2.34006	0.44694				0.81291
DFI.11		0.07257		0.07918	0.11713				0.05975			0.0267	0.02193
DFI.12	0.33999	1.22098	0.15626		0.24773	0.36591	0.20653			1.35115
DFI.13	0.08175	0.17189	0.39584		0.22211	0.25133			0.12673	0.69394
DFI.14	0.52151	0.70795	0.40106	0.42803	0.2609	1.34131	0.458			0.39716		0.01138
DFI.15	0.02947	0.24172	1.32079	0.17373	0.71877	1.19673	0.82808		0.04555	0.26667		0.06428		0.02562
DFI.16	0.3387	0.89189	0.05898	1.02902	0.55974	1.69616		1.52833	0.0118			0.02891
DFI.17	0.87393	0.43359	0.38182	0.28366	0.08898
DFI.18	0.81023	0.64104	0.50705		0.243	1.19012	0.16954	0.03296
DFI.19	0.86564	0.43117	0.65542		1.07308				0.25859
DFI.20							0.45825				0.05796	0.0741	0.02991
DFI.21	0.85012	0.50374	0.26407		1.40329		0.58669		0.22134		0.01854
DFI.22	0.05247	1.68111	0.46328		1.10145		0.18081		0.19738
DFI.23	1.43655	0.02547			0.17466	0.17787	1.22322		0.01198					0.01486
DFI.24		0.30031									2.17333	0.05028	0.1284	0.13972
DFI.27					4.33947	2.29154	0.1649			4.88347	1.04803	0.01689	0.02102
DFI.28		1.88027		0.01538	1.43203	3.21786				1.84438		0.01051
