## Supplementary Table 14 for "Statistical design of a synthetic microbiome that suppresses diverse gut pathogens"

### Sheet: Sheet1
Supplementary Table 14. A summary of select previous microbiome design efforts.
Microbiome Design
Authors	Title	Link	Description	Statistical method used
Use of natural communities
Caballero et al., Cell Host & Microbe (2017)	Cooperating commensals restore colonization resistance to vancomycin-resistant enterococcus faecium	https://pubmed.ncbi.nlm.nih.gov/28494240/	Used reductionist-driven down-selection of antibiotic-resistance microbiota (ARM) to identify strains comprising a defined consortium preventing VRE colonization.
Furuichi et al., Nature (2024)	Commensal consortia decolonize Enterobacteriaceae via ecological control	https://www.nature.com/articles/s41586-024-07960-6	Used stool samples from healthy Japanese donors to isolate strains associated with decolonization of K. pneumoniae strain 2H7
Auchtung et al., mSphere (2020)	Identification of simplified microbial communities that inhibit Clostridioides difficile infection through dilution/extinction	https://pmc.ncbi.nlm.nih.gov/articles/PMC7392540/?utm_source=chatgpt.com	Used donor fecal samples to create four communities that were resistant to C. difficile infection.
Lawley et al., PLoS Pathogens (2012)	Targeted restoration of the intestinal microbiota with a simple, defined bacteriotherapy resolves relapsing Clostridium difficile disease in mice	https://pubmed.ncbi.nlm.nih.gov/23133377/	Treated C. difficile infected mice with stool from healthy mice and used this to identify six bacteria create a healthy-like microbiota and clear C. difficile infection.
Petrof et al., Microbiome (2013)	Stool substitute: transplant therapy for the eradication of Clostridium difficile infection: 'RePOOPulating' the gut	https://pmc.ncbi.nlm.nih.gov/articles/PMC3869191/?utm_source=chatgpt.com	Isolated 33 strains from the fecal sample of a healthy donor. Combined them all into a single consortium and provided to two patients with recurrent C. difficile infection.
Statistical characterization of natural communities
Raman et al., Science (2019)	A sparse covarying unit that describes healthy and impaired human gut microbiota development	https://www.science.org/doi/10.1126/science.aau4735	Used statistical analysis of developing gut microbiomes from infants and children to design a 15-member consortium that recapitulated critical taxonomic longitudinal dynamics.	Conserved covariance between taxa across longitudinally sampling.
Cheng et al., Cell (2022)	Design, construction, and in vivo augmentation of a complex gut microbiome	https://pubmed.ncbi.nlm.nih.gov/36070752/	Used the HMP to identify the most prevalent strains (n = 104) then identified strains that colonized additionally to fill open niches (n = 119 strains).	Statistical prevalence from human microbiome project data.
Tian et al., Cell Host & Microbe (2025)	A designed synthetic microbiota provides insight to community function in Clostridioides difficile resistance	https://www.cell.com/cell-host-microbe/fulltext/S1931-3128(25)00055-1	Used meta-analysis 12 studies to create a random-forests classifier of C. difficile infection. Used predictive features to create consortia	Statistical inference of taxa differentiating cohorts.
Brugiroux et al., Nature Microbiology (2016)	Genome-guided design of a defined mouse microbiota that confers colonization resistance against Salmonella enterica serovar Typhimurium	https://www.nature.com/articles/nmicrobiol2016215	Selected 12 strains that were reflective of the five most prevalent and abundant phyla of the lab murine intestinal microbiota.
Osbelt et al., Cell Host & Microbe (2021)	Klebsiella oxytoca causes colonization resistance against multidrug-resistant K. pneumoniae in the gut via cooperative carbohydrate competition	https://pubmed.ncbi.nlm.nih.gov/34610293/	Used healthy human donor stool samples to reveal presence of K. oxytoca in samples resistant to K. pneumoniae
Oliveira et al., Nature Microbiology (2020)	Klebsiella michiganensis transmission enhances resistance to Enterobacteriaceae gut invasion by nutrition competition	https://pubmed.ncbi.nlm.nih.gov/31959968/	Interrogated co-housing experiments to identify presence of K. michiganensis in microbiomes resistant to E. coli infection
Prior functional knowledge and/or behavioral screen of strains/strain pairs
Gowda et al., Cell (2022)	Genome structure predicts metabolite dynamics in microbial communities	https://pubmed.ncbi.nlm.nih.gov/35085485/	78 bacterial strains isolated from soils, characterized for capacity to perform denitrification (target function of interest for engineered community)	Genome-based modeling via regression
Clark et al., Nature Communications (2021)	Design of synthetic human gut microbiome assembly and butyrate production	https://www.nature.com/articles/s41467-021-22938-y	Designed butyrate producing communities based on generalized Lotka-Volterra model plus regression framework where gLV model was trained on growth measurements of single species, pairwise distributions, and further experimental data to update the model. Authors then used imputation based on phylogeny to populate values of pairwise combinations not present in the data. For their regression framewor…	Generalized Lotka-Volterra modeling
Baranwal et al., eLife (2022)	Recurrent neural networks enable design of multifunctional synthetic human gut microbiome dynamics	https://elifesciences.org/articles/73870	Used species abundance and metabolite concentrations from Clark et al. to train LTSM model.	LTSM model.
Stein et al., eLife (2018)	Computer-guided design of optimal microbial consortia for immune system modulation	https://elifesciences.org/articles/30916#fig1	Used long-term colonization data of strains and corresponding Treg induction measurements to train model for determining key strains from consortium developed by Atarashi et al (Nature, 2013) for induction of Tregs.	FoxP3-based dynamical model with strain interaction term (each strain considered individually)
Atarashi et al., Nature (2013)	Treg induction by a rationally selected mixture of Clostridia strains from the human microbiota	https://www.nature.com/articles/nature12331	From in-tact fecal sample, identified 17 strains that each enhance Tcell abundance individually in germ-free mice. These 17 strains were combined into a single consortium.
Dsouza et al., Cell Host & Microbe (2022)	Colonization of the live biotherapeutic product VE303 and modulation of the microbiota and metabolites in healthy volunteers	https://pubmed.ncbi.nlm.nih.gov/35421353/	Screened 6 live biotherapeutic consortia (LBPs) for their capacity to treat recurrent C. difficile infection. Design strategy for LBPs primarily involved including Clostridial clusters IV and XIVa bacteria due to inclusion of prior knowledge
Spragge et al., Science (2023)	Microbiome diversity protects against pathogens by nutrient blocking	https://www.science.org/doi/10.1126/science.adj3502	Screened 100 gut symbionts for capacity to limit K. pneumoniae and S. typhimurium growth. Found E. coli to be the most suppressive strain towards K. pneumoniae fitness and therefore designed consortia including E. coli.
*Bold indicates studies that use statistical inference or modeling to create consortium
